# Making the MOSTest of imaging genetics

**DOI:** 10.1101/767905

**Authors:** Dennis van der Meer, Oleksandr Frei, Tobias Kaufmann, Alexey A. Shadrin, Anna Devor, Olav B. Smeland, Wes Thompson, Chun Chieh Fan, Dominic Holland, Lars T. Westlye, Ole A. Andreassen, Anders M. Dale

## Abstract

Regional brain morphology has a complex genetic architecture, consisting of many common polymorphisms with small individual effects, which has proven challenging for genome-wide association studies to date, despite its high heritability^1,2^. Given the distributed nature of the genetic signal across brain regions, joint analysis of regional morphology measures in a multivariate statistical framework provides a way to enhance discovery of genetic variants with current sample sizes. While several multivariate approaches to GWAS have been put forward over the past years^3–5^, none are optimally suited for complex, large-scale data. Here, we applied the Multivariate Omnibus Statistical Test (MOSTest), with an efficient computational design enabling rapid and reliable permutation-based inference, to 171 subcortical and cortical brain morphology measures from 26,502 participants of the UK Biobank (mean age 55.5 years, 52.0% female). At the conventional genome-wide significance threshold of α=5×10^−8^, MOSTest identifies 347 genetic loci associated with regional brain morphology, more than any previous study, improving upon the discovery of established GWAS approaches more than threefold. Our findings implicate more than 5% of all protein-coding genes and provide evidence for gene sets involved in neuron development and differentiation. As such, MOSTest, which we have made publicly available, enhances our understanding of the genetic determinants of regional brain morphology.
