## Supplementary material for "Making the MOSTest of imaging genetics": Data S5

Locus	Lead SNP	A1	Chr	Position (BP)	Z-value	P-value	Mapped gene(s)
1	rs13322873	A	3	190595257	13.31	1.93e-40	POGK, TADA1, ILDR2, MAEL
2	rs12592015	A	15	39628131	13.26	3.70e-40
3	rs8061569	C	16	70681184	12.46	1.25e-35	TNIK
4	rs8014725	G	14	56186953	11.84	2.32e-32	FOXP1
5	rs2164950	A	14	59627631	11.4	4.35e-30
6	rs11111090	C	12	102326461	11.33	9.30e-30	ERC2
7	rs72754248	A	9	119061396	10.71	9.25e-27	CALCRL, TFPI
8	rs2279829	T	3	147106319	10.65	1.67e-26	PEAR1, LRRC71, ARHGEF11, ETV3L
9	rs146607495	T	12	117319202	10.47	1.16e-25	ADAMTS9
10	rs4843555	T	16	87231160	10.12	4.46e-24
11	rs13107325	T	4	103188709	9.99	1.74e-23	C1orf106, KIF21B, CACNA1S
12	rs34619	A	5	60465365	9.71	2.64e-22	KCNK2
13	rs13235131	G	7	96212710	9.31	1.31e-20
14	rs72764483	G	5	64962816	9.11	8.31e-20	SDCCAG8, AKT3
15	rs11245347	G	10	126427037	9.1	8.72e-20	FAM117B, ICA1L, WDR12, CARF, NBEAL1, CYP20A1, ABI2
16	rs6658111	G	1	47980916	9.04	1.61e-19	PRDM16
17	rs12146713	C	12	106476805	8.86	7.86e-19	CADPS
18	rs6897765	G	5	115922144	8.82	1.16e-18
19	rs73123652	C	12	65874956	8.8	1.40e-18	STAB1, NT5DC2, SMIM4, PBRM1, GNL3, GLT8D1, SPCS1, NEK4, ITIH1, ITIH3, ITIH4, RP5-966M1.6
20	rs4775006	A	15	58215727	8.75	2.07e-18	SLC12A8
21	rs8104519	C	19	33560298	8.71	3.07e-18	USP46, ERVMER34-1, RASL11B, SCFD2
22	rs2817144	C	1	3132424	8.44	3.24e-17	PRKCZ
23	rs6540873	C	1	215137222	8.4	4.32e-17	STIL, CMPK1, FOXE3, FOXD2
24	rs73006822	T	19	13109955	8.25	1.54e-16
25	rs4405620	A	18	50884529	8.2	2.46e-16	AFAP1, AC097381.1
26	rs10765544	T	11	92024284	8.16	3.33e-16	TNS1
27	rs12700059	C	7	19572580	8.15	3.53e-16
28	rs1479492	C	12	28308424	7.89	2.98e-15	LARS2, LIMD1, SACM1L, SLC6A20
29	rs9399245	G	6	138868516	7.72	1.17e-14	PKDCC
30	rs4128399	C	7	151498679	7.64	2.22e-14	POU3F3
31	rs3770774	C	2	37192495	7.6	2.92e-14	SSBP3
32	rs58321169	T	6	126868567	7.51	5.83e-14	CDC42EP3
33	rs75925257	A	1	155138842	7.45	9.41e-14	C1orf210, TIE1, MPL, CDC20, ELOVL1, MED8, SZT2, HYI
34	rs2417612	G	12	16926654	7.4	1.33e-13	MOBP
35	rs11894489	A	2	150057799	7.31	2.65e-13	WLS
36	rs798510	T	7	2783338	7.25	4.04e-13	SIX3
37	rs6432708	C	2	162891848	7.19	6.64e-13
38	rs7861718	C	9	3924447	7.18	6.76e-13	TANK, PSMD14, TBR1
39	rs12699999	G	7	18904264	7.12	1.10e-12	ATP6V1E2, RHOQ, PIGF, CRIPT
40	rs57263785	G	9	2197987	7.06	1.65e-12	LYPD6B
41	rs648196	T	2	4517511	6.96	3.45e-12	CPT2, C1orf123, MAGOH, LRP8
42	rs17371926	C	5	93054861	6.95	3.68e-12
43	rs10792032	G	11	68984602	6.91	4.85e-12	MARCH4, SMARCAL1, RPL37A
44	rs6060983	C	20	30420924	6.85	7.20e-12	ADAMTS3
45	rs1419859	T	12	4007898	6.85	7.31e-12	TBC1D5
46	17:44259690_T_G	G	17	44259690	6.76	1.34e-11	GMNC
47	rs6133987	T	20	10650354	6.75	1.45e-11	SRD5A3, TMEM165, CLOCK, PDCL2, NMU
48	rs2259857	T	17	28097780	6.74	1.61e-11	EIF2B5, ABCF3
49	rs28613416	T	17	64058429	6.73	1.68e-11
50	rs6022786	A	20	52447303	6.7	2.06e-11	ABCG2
51	rs916784	G	7	117599514	6.68	2.34e-11	FAM178B, FAHD2B, ANKRD36, COX5B, ACTR1B, ZAP70, TMEM131
52	rs2153960	G	6	108988184	6.68	2.39e-11	VIT, AC007382.1, STRN, HEATR5B
53	rs6062264	T	20	61154871	6.68	2.44e-11	SMARCAD1
54	rs2303040	C	19	39138608	6.65	2.95e-11	FIP1L1, CHIC2, AC110792.1
55	rs1948948	T	16	51442679	6.64	3.12e-11	ZIC4, ZIC1
56	rs28620532	G	9	98216876	6.59	4.35e-11	NOSTRIN, SPC25
57	rs4421206	C	6	150004027	6.59	4.40e-11	THADA, ZFP36L2, PLEKHH2
58	rs11205761	C	1	51183257	6.52	7.11e-11	CROCC, MFAP2, ATP13A2, SDHB
59	rs11669334	T	19	32200518	6.5	8.25e-11	AC021860.1, KLF3
60	rs73137384	T	3	89463290	6.45	1.12e-10	INTS3, SLC27A3, GATAD2B, DENND4B, CRTC2, SLC39A1, CREB3L4, JTB, RAB13, RPS27, NUP210L, TPM3, C1orf189, C1orf43, UBAP2L, HAX1
61	rs12536500	T	7	50808033	6.45	1.15e-10	VRK2, FANCL
62	rs10228486	T	7	33254580	6.43	1.24e-10	C2orf73
63	rs7686608	C	4	54754775	6.39	1.62e-10	CRB1, DENND1B
64	rs55938743	C	3	158854255	6.36	2.06e-10	TAGLN2, IGSF9
65	rs79700672	G	2	190078756	6.35	2.15e-10	WNT2B, ST7L, CAPZA1, MOV10, RHOC, RP11-426L16.10, PPM1J
66	rs4663669	C	2	237711076	6.31	2.77e-10	TBX15, WARS2
67	rs12550717	A	8	10266706	6.31	2.77e-10
68	rs9545155	C	13	80191873	6.3	2.89e-10	MAGI1
69	rs76065536	G	18	38013622	6.3	2.92e-10	CRMP1
70	rs8094865	G	18	22323367	6.23	4.80e-10	FAM53A, SLBP, TMEM129, TACC3
71	rs2685799	C	2	169711304	6.2	5.49e-10	COL11A1
72	rs111820348	T	16	28645127	6.2	5.65e-10	ATP1B3, TFDP2
73	rs6788676	G	3	104674040	6.16	7.34e-10	KCNN3, DCST2, DCST1, ADAM15, EFNA4, EFNA3, EFNA3, EFNA1, SLC50A1, DPM3, KRTCAP2, RP11-201K10.3, TRIM46, MUC1, THBS3, MTX1, GBA, FAM189B, SCAMP3, CLK2, HCN3, PKLR, FDPS, RUSC1, ASH1L, MSTO1, YY1AP1, DAP3, GON4L, SYT11, RIT1, KIAA0907, RXFP4, ARHGEF2, LMNA
74	rs10861646	T	12	107071182	6.13	8.71e-10	C3orf49, THOC7, ATXN7, PSMD6
75	rs116617502	A	5	124261232	6.12	9.16e-10	RDH14, NT5C1B-RDH14, NT5C1B
76	rs12997266	A	2	60649143	6.1	1.05e-09	DAB1
77	rs7894565	C	10	21872913	6.08	1.21e-09	ANKRD44, SF3B1, COQ10B, HSPD1, HSPE1, HSPE1-MOB4, MOB4, RFTN2, AC011997.1, MARS2, BOLL, PLCL1
78	rs2980769	A	8	8320291	6.01	1.81e-09	NCKAP5
79	rs2974322	T	8	42424724	5.96	2.56e-09
80	rs4920605	G	1	17315425	5.94	2.83e-09
81	rs6690450	C	1	54854079	5.93	3.04e-09	CAPZB, MINOS1-NBL1, MINOS1, NBL1
82	rs2937071	G	5	15757554	5.92	3.14e-09	SLC45A3, NUCKS1, AC119673.1, RAB7L1, SLC41A1, PM20D1
83	rs6444749	C	3	193546238	5.91	3.49e-09	RALGPS2, ANGPTL1
84	rs11216435	T	11	117388932	5.86	4.65e-09	ACKR3
85	rs910697	G	1	113063125	5.83	5.64e-09	LACTBL1, C1orf234, KDM1A, LUZP1, HTR1D
86	rs160459	C	14	59074136	5.82	5.75e-09	ROBO2
87	rs1075472	G	14	93108131	5.79	6.91e-09
88	rs9428576	C	1	243662027	5.75	8.79e-09	DMRTA2, FAF1, CDKN2C
89	rs12570727	A	10	18425519	5.75	8.87e-09	COL3A1, COL5A2, WDR75
90	rs6595162	C	5	118125237	5.73	9.75e-09
91	rs145734812	G	4	53684282	5.68	1.35e-08	AL162431.1, STX6, MR1, IER5
92	rs174541	C	11	61565908	5.67	1.43e-08	MAP2
93	rs3752664	T	2	65965866	5.64	1.70e-08	ROR1
94	rs910586	T	6	45410312	5.63	1.82e-08	KCNK3, SLC35F6, CENPA, DPYSL5, MAPRE3, TMEM214, AGBL5, OST4, EMILIN1, KHK, CGREF1, ABHD1, PREB, C2orf53, TCF23
95	rs1927358	G	13	103093705	5.62	1.86e-08	MITF
96	rs12533568	A	7	156067051	5.62	1.91e-08	SH3RF3
97	rs1135999	G	16	15131962	5.58	2.44e-08
98	rs10797858	T	1	183151983	5.57	2.57e-08	AKR1A1, NASP, CCDC17, GPBP1L1, TMEM69, IPP, MAST2, PIK3R3
99	rs309596	T	5	82844728	5.56	2.74e-08	KIF26B
100	rs1365658	G	18	35294554	5.56	2.75e-08
101	rs12107379	G	3	79738224	5.55	2.89e-08	CA14, APH1A, C1orf54, C1orf51, MRPS21, PRPF3, RPRD2, TARS2, ECM1, ADAMTSL4, AL356356.1
102	rs76928645	T	7	54941328	5.55	2.92e-08	BCL11A
103	rs1875102	T	3	177342468	5.54	2.95e-08	VANGL2
104	rs167684	G	11	110962880	5.53	3.27e-08	EPHA4
105	rs224709	C	10	34265234	5.52	3.37e-08
106	rs2645302	C	1	119590398	5.49	4.06e-08	MACF1, KIAA0754, BMP8A, PABPC4
107	rs1635550	A	12	48377970	5.48	4.20e-08	CDC25A, ZNF589, NME6, SPINK8, FBXW12, PLXNB1, CCDC51, TMA7, ATRIP, TREX1, SHISA5, PFKFB4, UCN2, COL7A1, UQCRC1, TMEM89, SLC26A6, CELSR3, NCKIPSD, IP6K2, PRKAR2A, SLC25A20, ARIH2OS, ARIH2, P4HTM, WDR6, DALRD3, NDUFAF3, IMPDH2, QRICH1, QARS, USP19, LAMB2, CCDC71, KLHDC8B, C3orf84, CCDC36, RP11-3B7.1, C3orf62, USP4, GPX1, RHOA, TCTA, AMT, NICN1, DAG1, BSN, APEH, MST1, RNF123, AMIGO3, GMPPB, IP6K1, C…
108	rs1704668	T	14	92012673	5.48	4.23e-08	EPHA3
109	rs12448028	C	16	58708420	5.48	4.28e-08	TSC22D2
110	rs1570249	A	9	35752252	5.47	4.55e-08	DPP4
111	rs72718211	A	4	145663798	5.47	4.56e-08	CNTN2, TMEM81, RBBP5, DSTYK, TMCC2, NUAK2
112	rs2267158	C	22	30950360	5.47	4.59e-08	BANK1, SLC39A8
113	rs62005993	T	15	61772679	5.46	4.68e-08	DNAJC13, ACAD11, NPHP3, ACKR4, UBA5
