## Supplementary material for "Making the MOSTest of imaging genetics": Data S6

Locus	Lead SNP	A1	Chr	Position (BP)	Z-value	P-value	Mapped gene(s)
1	rs12592015	A	15	39628131	13.45	3.06e-41	CDC42EP3
2	rs2164950	A	14	59627631	11.58	5.52e-31	VIT, AC007382.1, STRN, HEATR5B
3	rs2279829	T	3	147106319	10.83	2.47e-27	ROR1
4	rs34619	A	5	60465365	9.89	4.66e-23	TBX15, WARS2
5	rs13235131	G	7	96212710	9.48	2.48e-21	C1orf106, KIF21B, CACNA1S
6	rs6658111	G	1	47980916	9.19	3.91e-20	PRKCZ
7	rs73006822	T	19	13109955	8.43	3.47e-17	C2orf73
8	rs12700059	C	7	19572580	8.33	8.09e-17	RALGPS2, ANGPTL1
9	rs9399245	G	6	138868516	7.9	2.85e-15	VANGL2
10	rs58321169	T	6	126868567	7.69	1.47e-14	TAGLN2, IGSF9
11	rs11894489	A	2	150057799	7.49	6.85e-14	CPT2, C1orf123, MAGOH, LRP8
12	rs12699999	G	7	18904264	7.3	2.93e-13	POGK, TADA1, ILDR2, MAEL
13	rs648196	T	2	4517511	7.14	9.35e-13	CAPZB, MINOS1-NBL1, MINOS1, NBL1
14	rs17371926	C	5	93054861	7.13	9.99e-13	INTS3, SLC27A3, GATAD2B, DENND4B, CRTC2, SLC39A1, CREB3L4, JTB, RAB13, RPS27, NUP210L, TPM3, C1orf189, C1orf43, UBAP2L, HAX1
15	17:44259690_T_G	G	17	44259690	6.95	3.73e-12	ATP6V1E2, RHOQ, PIGF, CRIPT
16	rs2259857	T	17	28097780	6.92	4.48e-12	SIX3
17	rs28613416	T	17	64058429	6.91	4.68e-12
18	rs6022786	A	20	52447303	6.89	5.76e-12	FAM178B, FAHD2B, ANKRD36, COX5B, ACTR1B, ZAP70, TMEM131
19	rs4308325	C	3	190640155	6.84	7.81e-12
20	rs28620532	G	9	98216876	6.78	1.24e-11	KCNK2
21	rs11669334	T	19	32200518	6.68	2.37e-11	BCL11A
22	rs10228486	T	7	33254580	6.62	3.59e-11	AL162431.1, STX6, MR1, IER5
23	rs2336713	G	12	65797096	6.57	5.08e-11
24	rs12550717	A	8	10266706	6.5	8.14e-11	SLC45A3, NUCKS1, AC119673.1, RAB7L1, SLC41A1, PM20D1
25	rs9545155	C	13	80191873	6.49	8.52e-11	RDH14, NT5C1B-RDH14, NT5C1B
26	rs6788676	G	3	104674040	6.35	2.20e-10	DAB1
27	rs116617502	A	5	124261232	6.31	2.75e-10	KCNN3, DCST2, DCST1, ADAM15, EFNA4, EFNA3, EFNA3, EFNA1, SLC50A1, DPM3, KRTCAP2, RP11-201K10.3, TRIM46, MUC1, THBS3, MTX1, GBA, FAM189B, SCAMP3, CLK2, HCN3, PKLR, FDPS, RUSC1, ASH1L, MSTO1, YY1AP1, DAP3, GON4L, SYT11, RIT1, KIAA0907, RXFP4, ARHGEF2, LMNA
28	rs12997266	A	2	60649143	6.29	3.17e-10	STIL, CMPK1, FOXE3, FOXD2
29	rs2980769	A	8	8320291	6.2	5.51e-10	CNTN2, TMEM81, RBBP5, DSTYK, TMCC2, NUAK2
30	rs910697	G	1	113063125	6.02	1.75e-09	PRDM16
31	rs160459	C	14	59074136	6.02	1.79e-09	KCNK3, SLC35F6, CENPA, DPYSL5, MAPRE3, TMEM214, AGBL5, OST4, EMILIN1, KHK, CGREF1, ABHD1, PREB, C2orf53, TCF23
32	rs145734812	G	4	53684282	5.87	4.28e-09	COL11A1
33	rs3752664	T	2	65965866	5.83	5.39e-09	DMRTA2, FAF1, CDKN2C
34	rs309596	T	5	82844728	5.75	8.78e-09	CA14, APH1A, C1orf54, C1orf51, MRPS21, PRPF3, RPRD2, TARS2, ECM1, ADAMTSL4, AL356356.1
35	rs1875102	T	3	177342468	5.74	9.47e-09	WLS
36	rs62056163	G	16	87255310	5.73	1.02e-08	THADA, ZFP36L2, PLEKHH2
37	rs1045879	T	2	237489904	5.72	1.08e-08	SSBP3
38	rs2645302	C	1	119590398	5.69	1.31e-08	CROCC, MFAP2, ATP13A2, SDHB
39	rs1635550	A	12	48377970	5.68	1.35e-08
40	rs72718211	A	4	145663798	5.66	1.48e-08	WNT2B, ST7L, CAPZA1, MOV10, RHOC, RP11-426L16.10, PPM1J
41	rs711244	T	2	37068428	5.62	1.91e-08	MACF1, KIAA0754, BMP8A, PABPC4
42	rs2991716	C	1	88423966	5.61	1.97e-08
43	rs10765918	G	11	12071855	5.61	2.01e-08	SDCCAG8, AKT3
44	rs986413	G	7	43030978	5.6	2.09e-08	CRB1, DENND1B
45	rs2717041	C	2	58172107	5.6	2.13e-08	AKR1A1, NASP, CCDC17, GPBP1L1, TMEM69, IPP, MAST2, PIK3R3
46	rs181288	T	12	5317850	5.54	3.04e-08
47	rs12921392	A	16	77320605	5.54	3.08e-08	PKDCC
48	rs4811602	A	20	36849088	5.5	3.72e-08
49	rs79272390	T	2	54615325	5.47	4.42e-08	C1orf210, TIE1, MPL, CDC20, ELOVL1, MED8, SZT2, HYI
50	rs2449611	C	11	104070668	5.47	4.49e-08	KIF26B
51	rs142360703	A	2	5155266	5.46	4.67e-08	LACTBL1, C1orf234, KDM1A, LUZP1, HTR1D
52	rs76549352	G	19	13934296	5.46	4.71e-08	VRK2, FANCL
53	rs9353816	A	6	92008580	5.46	4.77e-08	PEAR1, LRRC71, ARHGEF11, ETV3L
