## Supplementary material for "Making the MOSTest of imaging genetics": Data S7

Locus	Lead SNP	A1	Chr	Position (BP)	Z-value	P-value	Mapped gene(s)
1	rs13322873	A	3	190595257	13.27	3.32e-40
2	rs8061569	C	16	70681184	12.44	1.64e-35	LARS2, LIMD1, SACM1L, SLC6A20
3	rs8014725	G	14	56186953	11.84	2.53e-32
4	rs11111090	C	12	102326461	11.34	8.75e-30	DPP4
5	rs72754248	A	9	119061396	10.73	7.36e-27	PKDCC
6	rs146607495	T	12	117319202	10.5	8.67e-26	COL3A1, COL5A2, WDR75
7	rs4843555	T	16	87231160	10.16	3.05e-24	CDC25A, ZNF589, NME6, SPINK8, FBXW12, PLXNB1, CCDC51, TMA7, ATRIP, TREX1, SHISA5, PFKFB4, UCN2, COL7A1, UQCRC1, TMEM89, SLC26A6, CELSR3, NCKIPSD, IP6K2, PRKAR2A, SLC25A20, ARIH2OS, ARIH2, P4HTM, WDR6, DALRD3, NDUFAF3, IMPDH2, QRICH1, QARS, USP19, LAMB2, CCDC71, KLHDC8B, C3orf84, CCDC36, RP11-3B7.1, C3orf62, USP4, GPX1, RHOA, TCTA, AMT, NICN1, DAG1, BSN, APEH, MST1, RNF123, AMIGO3, GMPPB, IP6K1, C…
8	rs13107325	T	4	103188709	10.03	1.15e-23	INTS3, SLC27A3, GATAD2B, DENND4B, CRTC2, SLC39A1, CREB3L4, JTB, RAB13, RPS27, NUP210L, TPM3, C1orf189, C1orf43, UBAP2L, HAX1
9	rs72764483	G	5	64962816	9.18	4.48e-20	PEAR1, LRRC71, ARHGEF11, ETV3L
10	rs11245347	G	10	126427037	9.17	4.69e-20	C2orf73
11	rs6658111	G	1	47980916	9.11	8.52e-20	PRDM16
12	rs12146713	C	12	106476805	8.94	4.01e-19	NOSTRIN, SPC25
13	rs6897765	G	5	115922144	8.9	5.84e-19	TAGLN2, IGSF9
14	rs73123652	C	12	65874956	8.87	7.06e-19
15	rs4775006	A	15	58215727	8.83	1.03e-18	MARCH4, SMARCAL1, RPL37A
16	rs8104519	C	19	33560298	8.79	1.51e-18	ADAMTS9
17	rs2817144	C	1	3132424	8.53	1.51e-17	PRKCZ
18	rs4405620	A	18	50884529	8.29	1.09e-16	C3orf49, THOC7, ATXN7, PSMD6
19	rs10765544	T	11	92024284	8.26	1.47e-16
20	rs1479492	C	12	28308424	8	1.24e-15
21	rs4128399	C	7	151498679	7.76	8.81e-15	KCNK2
22	rs3770774	C	2	37192495	7.72	1.15e-14	STIL, CMPK1, FOXE3, FOXD2
23	rs75925257	A	1	155138842	7.57	3.60e-14	LACTBL1, C1orf234, KDM1A, LUZP1, HTR1D
24	rs2417612	G	12	16926654	7.53	5.03e-14	NCKAP5
25	rs798510	T	7	2783338	7.39	1.49e-13	AL162431.1, STX6, MR1, IER5
26	rs6432708	C	2	162891848	7.32	2.43e-13	DMRTA2, FAF1, CDKN2C
27	rs7861718	C	9	3924447	7.32	2.47e-13	KCNK3, SLC35F6, CENPA, DPYSL5, MAPRE3, TMEM214, AGBL5, OST4, EMILIN1, KHK, CGREF1, ABHD1, PREB, C2orf53, TCF23
28	rs57263785	G	9	2197987	7.2	5.90e-13	RDH14, NT5C1B-RDH14, NT5C1B
29	rs10792032	G	11	68984602	7.06	1.69e-12	BCL11A
30	rs6060983	C	20	30420924	7	2.48e-12	ROBO2
31	rs1419859	T	12	4007898	7	2.52e-12	SH3RF3
32	rs6133987	T	20	10650354	6.91	4.90e-12	FOXP1
33	rs916784	G	7	117599514	6.84	7.84e-12	SLC45A3, NUCKS1, AC119673.1, RAB7L1, SLC41A1, PM20D1
34	rs2153960	G	6	108988184	6.84	8.01e-12	POGK, TADA1, ILDR2, MAEL
35	rs6062264	T	20	61154871	6.84	8.15e-12
36	rs2303040	C	19	39138608	6.81	9.82e-12	MAGI1
37	rs4380763	G	6	149999222	6.75	1.45e-11	RALGPS2, ANGPTL1
38	rs11205761	C	1	51183257	6.68	2.32e-11	CROCC, MFAP2, ATP13A2, SDHB
39	rs73137384	T	3	89463290	6.62	3.60e-11	DAB1
40	rs12536500	T	7	50808033	6.62	3.69e-11	C1orf106, KIF21B, CACNA1S
41	rs7686608	C	4	54754775	6.57	5.18e-11	TBX15, WARS2
42	rs55938743	C	3	158854255	6.53	6.55e-11	WLS
43	rs76065536	G	18	38013622	6.48	9.19e-11	CADPS
44	rs2685799	C	2	169711304	6.39	1.70e-10	CPT2, C1orf123, MAGOH, LRP8
45	rs111820348	T	16	28645127	6.38	1.75e-10	TBC1D5
46	rs10861645	T	12	107071130	6.32	2.67e-10	CALCRL, TFPI
47	rs7894565	C	10	21872913	6.27	3.69e-10
48	rs2974322	T	8	42424724	6.15	7.63e-10	KIF26B
49	rs4920605	G	1	17315425	6.14	8.43e-10
50	rs6690450	C	1	54854079	6.13	9.03e-10	CAPZB, MINOS1-NBL1, MINOS1, NBL1
51	rs2937071	G	5	15757554	6.12	9.32e-10	KCNN3, DCST2, DCST1, ADAM15, EFNA4, EFNA3, EFNA3, EFNA1, SLC50A1, DPM3, KRTCAP2, RP11-201K10.3, TRIM46, MUC1, THBS3, MTX1, GBA, FAM189B, SCAMP3, CLK2, HCN3, PKLR, FDPS, RUSC1, ASH1L, MSTO1, YY1AP1, DAP3, GON4L, SYT11, RIT1, KIAA0907, RXFP4, ARHGEF2, LMNA
52	rs6444749	C	3	193546238	6.1	1.03e-09	COL11A1
53	rs11216435	T	11	117388932	6.06	1.37e-09	POU3F3
54	rs1075472	G	14	93108131	6	2.01e-09	MAP2
55	rs9428576	C	1	243662027	5.96	2.55e-09	C1orf210, TIE1, MPL, CDC20, ELOVL1, MED8, SZT2, HYI
56	rs12570727	A	10	18425519	5.96	2.57e-09	ATP6V1E2, RHOQ, PIGF, CRIPT
57	rs6595162	C	5	118125237	5.94	2.82e-09	VANGL2
58	rs174541	C	11	61565908	5.88	4.08e-09	VRK2, FANCL
59	rs12533568	A	7	156067051	5.83	5.43e-09	SDCCAG8, AKT3
60	rs1135999	G	16	15131962	5.79	6.89e-09	ACKR3
61	rs10797858	T	1	183151983	5.78	7.26e-09	MACF1, KIAA0754, BMP8A, PABPC4
62	rs1365658	G	18	35294554	5.77	7.76e-09	STAB1, NT5DC2, SMIM4, PBRM1, GNL3, GLT8D1, SPCS1, NEK4, ITIH1, ITIH3, ITIH4, RP5-966M1.6
63	rs12107379	G	3	79738224	5.77	8.14e-09	SSBP3
64	rs76928645	T	7	54941328	5.76	8.20e-09	CNTN2, TMEM81, RBBP5, DSTYK, TMCC2, NUAK2
65	rs167684	G	11	110962880	5.75	9.18e-09	FAM178B, FAHD2B, ANKRD36, COX5B, ACTR1B, ZAP70, TMEM131
66	rs1704668	T	14	92012673	5.7	1.18e-08	FAM117B, ICA1L, WDR12, CARF, NBEAL1, CYP20A1, ABI2
67	rs12448028	C	16	58708420	5.7	1.19e-08	MOBP
68	rs1570249	A	9	35752252	5.69	1.27e-08	VIT, AC007382.1, STRN, HEATR5B
69	rs2267158	C	22	30950360	5.69	1.28e-08
70	rs62005993	T	15	61772679	5.69	1.30e-08	TNS1
71	rs2231142	T	4	89052323	5.66	1.53e-08	CA14, APH1A, C1orf54, C1orf51, MRPS21, PRPF3, RPRD2, TARS2, ECM1, ADAMTSL4, AL356356.1
72	rs689411	G	8	108984290	5.59	2.25e-08
73	rs2273171	C	14	31381351	5.59	2.30e-08	ANKRD44, SF3B1, COQ10B, HSPD1, HSPE1, HSPE1-MOB4, MOB4, RFTN2, AC011997.1, MARS2, BOLL, PLCL1
74	rs7689064	C	4	23753053	5.58	2.42e-08	WNT2B, ST7L, CAPZA1, MOV10, RHOC, RP11-426L16.10, PPM1J
75	rs1410071	T	10	14680621	5.55	2.93e-08	SIX3
76	rs6496733	C	15	85673176	5.53	3.18e-08	EPHA4
77	rs77721014	T	22	23505899	5.52	3.40e-08	EPHA3
78	rs13388394	G	2	33764176	5.52	3.47e-08	AKR1A1, NASP, CCDC17, GPBP1L1, TMEM69, IPP, MAST2, PIK3R3
79	rs713978	G	22	46214351	5.52	3.49e-08
80	rs191699156	A	19	42654750	5.51	3.49e-08	MITF
81	rs72716328	T	8	130606932	5.51	3.57e-08
82	rs1007000	T	9	113662681	5.5	3.89e-08	CDC42EP3
83	rs61360336	G	9	126121731	5.49	3.96e-08	THADA, ZFP36L2, PLEKHH2
84	rs7630893	C	3	141759380	5.48	4.30e-08	ROR1
85	rs7228555	A	18	36007703	5.47	4.55e-08	ERC2
86	rs6951635	C	7	15610696	5.46	4.73e-08	CRB1, DENND1B
87	rs2045580	T	12	78521908	5.46	4.86e-08	LYPD6B
88	rs2364232	C	12	93994827	5.45	4.96e-08	TANK, PSMD14, TBR1
89	rs2978102	G	8	101679411	5.45	4.97e-08
