## Supplementary material for "Making the MOSTest of imaging genetics": Data S8

Locus	Lead SNP	A1	Chr	Position (BP)	Z-value	P-value	Mapped gene(s)
1	rs11638016	C	15	39621773	13.4	5.78e-41	WNT2B, ST7L, CAPZA1, MOV10, RHOC, RP11-426L16.10, PPM1J
2	rs9937293	G	16	87225101	9.96	2.39e-23	CA14, APH1A, C1orf54, C1orf51, MRPS21, PRPF3, RPRD2, TARS2, ECM1, ADAMTSL4, AL356356.1
3	rs6540873	C	1	215137222	8.52	1.58e-17
4	rs17833752	G	14	59621080	8.38	5.31e-17	COL11A1
5	rs13135092	G	4	103198082	6.82	9.21e-12	MACF1, KIAA0754, BMP8A, PABPC4
6	rs1948948	T	16	51442679	6.78	1.20e-11	TBX15, WARS2
7	rs79700672	G	2	190078756	6.5	8.30e-11	CROCC, MFAP2, ATP13A2, SDHB
8	rs2107964	A	7	2863574	6.49	8.77e-11	DMRTA2, FAF1, CDKN2C
9	rs4663669	C	2	237711076	6.46	1.07e-10	CAPZB, MINOS1-NBL1, MINOS1, NBL1
10	rs8094865	G	18	22323367	6.37	1.86e-10	KCNN3, DCST2, DCST1, ADAM15, EFNA4, EFNA3, EFNA3, EFNA1, SLC50A1, DPM3, KRTCAP2, RP11-201K10.3, TRIM46, MUC1, THBS3, MTX1, GBA, FAM189B, SCAMP3, CLK2, HCN3, PKLR, FDPS, RUSC1, ASH1L, MSTO1, YY1AP1, DAP3, GON4L, SYT11, RIT1, KIAA0907, RXFP4, ARHGEF2, LMNA
11	rs6658111	G	1	47980916	6.33	2.43e-10	PRKCZ
12	rs11245347	G	10	126427037	6.32	2.69e-10	DAB1
13	rs7224296	G	17	44800046	6.25	4.04e-10	INTS3, SLC27A3, GATAD2B, DENND4B, CRTC2, SLC39A1, CREB3L4, JTB, RAB13, RPS27, NUP210L, TPM3, C1orf189, C1orf43, UBAP2L, HAX1
14	rs61921502	G	12	65832468	6.02	1.72e-09	ROR1
15	rs910586	T	6	45410312	5.79	7.16e-09	STIL, CMPK1, FOXE3, FOXD2
16	rs1927358	G	13	103093705	5.78	7.32e-09	WLS
17	rs160468	T	14	59095285	5.68	1.31e-08
18	rs224709	C	10	34265234	5.68	1.33e-08	SSBP3
19	rs12713037	T	2	49366956	5.58	2.41e-08	PRDM16
20	rs309587	C	5	82856519	5.57	2.54e-08	C1orf210, TIE1, MPL, CDC20, ELOVL1, MED8, SZT2, HYI
21	rs17083079	A	5	92683607	5.57	2.55e-08	AKR1A1, NASP, CCDC17, GPBP1L1, TMEM69, IPP, MAST2, PIK3R3
22	rs2994651	T	10	31122935	5.56	2.66e-08	CPT2, C1orf123, MAGOH, LRP8
23	rs12727448	G	3	190641109	5.56	2.68e-08	LACTBL1, C1orf234, KDM1A, LUZP1, HTR1D
