## Supplementary material for "Making the MOSTest of imaging genetics": Data S1

Locus	Lead SNP	A1	Chr	Position (BP)	Z-value	P-value	Mapped gene(s)
1	rs1080066	G	15	39634222	37.37	1.25e-305	C15orf54
2	rs13107325	T	4	103188709	23.71	3.05e-124	BANK1, SLC39A8
3	rs6658111	G	1	47980916	21.6	1.65e-103	STIL, CMPK1, FOXE3, FOXD2
4	rs9937293	G	16	87225101	20.16	2.20e-90	C16orf95, RP11-178L8.4, FBXO31
5	rs2279829	T	3	147106319	19.78	4.68e-87	ZIC4, ZIC1
6	rs74826997	C	14	59628609	18.53	1.28e-76	DAAM1, GPR135, L3HYPDH, JKAMP, CCDC175
7	rs1909960	C	3	190655515	18.03	1.10e-72	GMNC
8	rs2696658	A	17	44245766	17.07	2.48e-65	KIF18B, C1QL1, DCAKD, NMT1, PLCD3, ACBD4, HEXIM1, HEXIM2, ARHGAP27, PLEKHM1, CRHR1, SPPL2C, MAPT, STH, KANSL1, ARL17B, LRRC37A, LRRC37A2, ARL17A, NSF, WNT3
9	rs11245347	G	10	126427037	16.77	3.73e-63	LHPP, RP11-12J10.3, FAM53B, METTL10, FAM175B
10	rs160459	C	14	59074136	15.47	5.73e-54	C14orf37, ACTR10, PSMA3, AL132989.1, ARID4A, TOMM20L, TIMM9, KIAA0586, DACT1
11	rs12146713	C	12	106476805	15.16	6.30e-52	NUAK1, TCP11L2, POLR3B, RP11-144F15.1, RFX4, RIC8B
12	rs10878269	T	12	65791463	14.28	2.99e-46	WIF1, LEMD3, MSRB3
13	rs62132522	C	2	37079583	14.23	5.92e-46	VIT, AC007382.1, STRN, HEATR5B
14	rs35124509	C	3	89521693	13.68	1.25e-42	EPHA3
15	rs10939879	C	5	60315823	13.42	4.52e-41	PDE4D, DEPDC1B, ELOVL7, ERCC8, NDUFAF2, AC008498.1, SMIM15, ZSWIM6
16	rs8053536	G	16	70660546	13.33	1.64e-40	WWP2, CLEC18A, PDPR, CLEC18C, AC009060.1, FKSG63, EXOSC6, AARS, DDX19B, RP11-529K1.3, DDX19A, ST3GAL2, FUK, COG4, SF3B3, IL34, MTSS1L, FLJ00418
17	rs1490384	T	6	126851160	12.99	1.39e-38	CENPW
18	rs11111090	C	12	102326461	12.76	2.81e-37	CHPT1, SYCP3, GNPTAB, DRAM1, CCDC53, NUP37, PARPBP, PMCH, IGF1
19	rs72754248	A	9	119061396	12.2	3.15e-34	PAPPA, ASTN2
20	rs58237393	C	5	92946324	12.16	5.13e-34	NR2F1, FAM172A, POU5F2
21	rs146607495	T	12	117319202	11.81	3.58e-32	RNFT2, HRK, FBXW8, TESC
22	rs7303747	A	12	28394902	11.58	5.08e-31	CCDC91
23	rs151057105	T	7	54944920	11.44	2.62e-30
24	rs4721802	G	7	19626622	11.36	6.57e-30
25	rs13723	G	17	27941886	11.09	1.43e-28	ABHD15, TP53I13, GIT1, ANKRD13B, CORO6, SSH2, EFCAB5, NSRP1, SLC6A4
26	rs41298373	A	10	7622009	10.95	6.61e-28	ITIH5
27	rs12256551	C	10	21799726	10.89	1.25e-27	CASC10, SKIDA1, MLLT10, DNAJC1
28	rs7764016	T	6	126070789	10.66	1.62e-26	HEY2, NCOA7
29	rs12700003	T	7	18905866	10.59	3.17e-26	HDAC9
30	rs7005363	C	8	10283748	10.55	4.92e-26	PRR23D2, SGK223, CLDN23, MFHAS1, ERI1, PPP1R3B, RP11-10A14.4, TNKS, MSRA, PRSS55, RP1L1, C8orf74, SOX7, SOX7, PINX1, XKR6, AF131215.5, MTMR9, SLC35G5, C8orf12, FAM167A, BLK, GATA4, C8orf49, NEIL2, FDFT1, RP11-297N6.4, CTSB, DEFB136, DEFB135, DEFB134, RP11-481A20.11, DEFB130
31	rs62348889	T	4	187384018	10.55	5.24e-26	RP11-215A19.2
32	rs201650162	C	7	96210219	10.47	1.25e-25	SHFM1, C7orf76
33	rs12769006	A	10	118776306	10.44	1.63e-25	ENO4, KIAA1598, VAX1
34	rs7023465	T	9	101639827	10.33	5.42e-25	GALNT12, COL15A1
35	rs10512248	G	9	98259703	10.27	9.26e-25	PTCH1
36	rs9345125	G	6	92002653	10.06	7.97e-24
37	rs4842266	G	12	79951566	10.05	9.61e-24	SYT1, PAWR
38	rs6510338	C	19	33549777	9.92	3.56e-23	RHPN2, GPATCH1, WDR88
39	rs13430823	C	2	162802795	9.65	4.82e-22	DPP4
40	rs840585	C	2	188184435	9.65	4.85e-22	CALCRL, TFPI
41	rs12526675	A	6	150050676	9.62	6.79e-22	PPIL4, GINM1, KATNA1, LATS1, NUP43, PCMT1, LRP11, RAET1E, RAET1G
42	rs4663669	C	2	237711076	9.6	8.27e-22	ACKR3
43	rs6126985	C	20	52464697	9.59	8.92e-22
44	rs73006822	T	19	13109955	9.5	2.17e-21	DAND5, NFIX, LYL1, TRMT1
45	rs7562708	T	2	65971846	9.49	2.39e-21
46	rs947934	A	11	92033162	9.48	2.57e-21
47	rs8287	C	4	53732586	9.38	6.36e-21	USP46, ERVMER34-1, RASL11B, SCFD2
48	rs1285841	T	14	91881387	9.35	8.40e-21	CCDC88C, SMEK1, AL133373.1, CATSPERB
49	rs11206344	A	1	54852994	9.34	9.29e-21	SSBP3
50	rs11669334	T	19	32200518	9.34	9.97e-21
51	rs746698	T	14	100352375	9.31	1.32e-20	EML1
52	rs823080	A	1	205789282	9.25	2.32e-20	SLC45A3, NUCKS1, AC119673.1, RAB7L1, SLC41A1, PM20D1
53	rs7531398	G	1	215144758	9.16	5.23e-20	KCNK2
54	rs6806605	C	3	104666970	9.15	5.84e-20
55	rs3850873	G	1	51062976	9.14	6.26e-20	DMRTA2, FAF1, CDKN2C
56	rs9545549	G	13	81329578	9	2.30e-19
57	rs224331	C	20	34022387	8.94	3.75e-19	FAM83C, UQCC1, GDF5OS, GDF5, CEP250, C20orf173, ERGIC3, SPAG4
58	rs1451533	A	2	105466005	8.88	6.42e-19	POU3F3
59	rs72786903	T	10	50376394	8.86	8.32e-19	VSTM4, FAM170B, C10orf128
60	rs490340	C	2	45151616	8.76	1.90e-18	SIX3
61	rs1693560	G	8	101680292	8.73	2.60e-18	SNX31
62	rs6133987	T	20	10650354	8.71	3.14e-18	JAG1
63	rs798497	G	7	2795957	8.56	1.17e-17	AMZ1, GNA12
64	rs310528	A	5	82853209	8.51	1.67e-17	VCAN
65	rs11674165	G	2	145725530	8.44	3.05e-17
66	rs8012377	T	14	56191413	8.44	3.07e-17	KTN1
67	rs2678915	C	2	58119574	8.37	5.54e-17	VRK2, FANCL
68	rs8042779	T	15	58202222	8.32	8.74e-17	ALDH1A2
69	rs4703894	G	5	81855572	8.32	8.76e-17
70	rs11126784	C	2	27169842	8.31	9.84e-17	KCNK3, SLC35F6, CENPA, DPYSL5, MAPRE3, TMEM214, AGBL5, OST4, EMILIN1, KHK, CGREF1, ABHD1, PREB, C2orf53, TCF23
71	rs113057113	T	5	64870306	8.25	1.60e-16	ADAMTS6, CENPK, PPWD1, TRIM23, TRAPPC13, CTC-534A2.2, SGTB, NLN
72	rs12997266	A	2	60649143	8.22	2.04e-16	BCL11A
73	rs12322111	G	12	24217109	8.2	2.48e-16
74	rs12408663	C	1	19968058	8.17	3.02e-16	CAPZB, MINOS1-NBL1, MINOS1, NBL1
75	rs9954838	A	18	50838676	8.14	3.80e-16	DCC
76	rs2790103	T	6	45432265	8.12	4.79e-16	RUNX2
77	rs1520	G	6	39526867	8.07	6.85e-16	KIF6, DAAM2
78	rs3131856	C	6	29607101	8.07	6.88e-16	LRRC16A, SCGN, SLC17A4, SLC17A1, SLC17A3, SLC17A2, TRIM38, HIST1H1A, HIST1H3A, HIST1H4A, HIST1H4B, HIST1H3B, HIST1H2AB, HIST1H2BB, HIST1H3C, HIST1H1C, HFE, HIST1H2BC, HIST1H2AC, HIST1H2BD, HIST1H2BE, HIST1H4D, HIST1H3D, HIST1H2AD, HIST1H2BF, HIST1H4E, HIST1H3G, HIST1H2BI, BTN3A2, BTN2A2, BTN3A1, BTN3A3, BTN2A1, BTN1A1, HMGN4, ABT1, ZNF322, HIST1H2BJ, HIST1H2AG, HIST1H2BK, HIST1H4I, HIST1H2AH, POM…
79	rs1915146	G	10	126846214	8.03	9.99e-16	CTBP2
80	rs62086046	T	17	65982943	8.02	1.10e-15	BPTF, C17orf58, KPNA2
81	rs888812	C	5	92186059	8	1.26e-15
82	rs4391701	T	1	153798128	7.96	1.73e-15	INTS3, SLC27A3, GATAD2B, DENND4B, CRTC2, SLC39A1, CREB3L4, JTB, RAB13, RPS27, NUP210L, TPM3, C1orf189, C1orf43, UBAP2L, HAX1
83	rs23595	C	19	36204831	7.95	1.83e-15	ETV2, COX6B1, UPK1A, ZBTB32, KMT2B, IGFLR1, AD000671.6, U2AF1L4, PSENEN, AC002398.9, LIN37, HSPB6, C19orf55, ARHGAP33, PRODH2
84	rs11652757	T	17	2034275	7.93	2.19e-15	RTN4RL1, DPH1, OVCA2, HIC1, SMG6, SRR, TSR1, SGSM2
85	rs4128399	C	7	151498679	7.93	2.25e-15	PRKAG2
86	rs111398992	T	16	89992613	7.92	2.29e-15	CPNE7, DPEP1, CHMP1A, SPATA33, CDK10, RP11-368I7.4, SPATA2L, VPS9D1, ZNF276, FANCA, SPIRE2, TCF25, MC1R, TUBB3, TUBB3, DEF8, CENPBD1, DBNDD1, GAS8, C16orf3, PRDM7
87	rs9534439	T	13	47192049	7.91	2.62e-15	LRCH1
88	rs3847528	A	11	92510897	7.89	3.02e-15	FAT3
89	rs816329	C	3	124882278	7.88	3.22e-15	SLC12A8
90	rs35614773	G	3	177310993	7.87	3.53e-15
91	rs863216	G	5	79947431	7.87	3.56e-15	DHFR, MTRNR2L2, MSH3
92	rs9376354	T	6	138866268	7.85	4.13e-15	NHSL1
93	rs10237233	C	7	117614923	7.84	4.66e-15	CTTNBP2
94	rs4398584	A	4	54751898	7.82	5.29e-15	FIP1L1, CHIC2, AC110792.1
95	rs35061193	T	7	100178177	7.8	6.07e-15	AZGP1, ZKSCAN1, ZSCAN21, ZNF3, COPS6, MCM7, AP4M1, TAF6, CNPY4, MBLAC1, LAMTOR4, C7orf43, GAL3ST4, GPC2, STAG3, GATS, PVRIG, SPDYE3, PILRB, PILRA, ZCWPW1, MEPCE, PPP1R35, C7orf61, TSC22D4, NYAP1, AGFG2, LRCH4, SAP25, FBXO24, PCOLCE
96	rs13150272	A	4	20121121	7.77	7.99e-15
97	rs651858	C	8	108992158	7.75	9.26e-15	RSPO2
98	rs35447133	C	17	42580004	7.73	1.10e-14	GRN, FAM171A2, ITGA2B, GPATCH8, FZD2
99	rs35891966	A	11	20129311	7.72	1.14e-14	NAV2
100	rs4811602	A	20	36849088	7.71	1.24e-14	KIAA1755
101	rs6089075	G	20	30392884	7.7	1.41e-14	COX4I2, BCL2L1, AL160175.1, TPX2, MYLK2, FOXS1, DUSP15, TTLL9
102	rs700059	G	9	125824055	7.67	1.77e-14	RC3H2, ZBTB6, ZBTB26, RABGAP1, GPR21, STRBP, CRB2, DENND1A
103	rs11607886	T	11	83204132	7.66	1.89e-14	ANKRD42, CCDC90B, DLG2
104	rs28456360	T	18	40240576	7.64	2.11e-14	RIT2
105	rs76244727	G	5	128922574	7.64	2.25e-14	ADAMTS19, KIAA1024L
106	rs10797342	C	1	2797856	7.61	2.66e-14
107	rs66716358	C	11	44330610	7.6	2.85e-14	ALX4
108	rs2332058	T	1	181046911	7.58	3.59e-14	AL162431.1, STX6, MR1, IER5
109	rs75925257	A	1	155138842	7.56	4.09e-14	KCNN3, DCST2, DCST1, ADAM15, EFNA4, EFNA3, EFNA3, EFNA1, SLC50A1, DPM3, KRTCAP2, RP11-201K10.3, TRIM46, MUC1, THBS3, MTX1, GBA, FAM189B, SCAMP3, CLK2, HCN3, PKLR, FDPS, RUSC1, ASH1L, MSTO1, YY1AP1, DAP3, GON4L, SYT11, RIT1, KIAA0907, RXFP4, ARHGEF2, LMNA
110	rs34254072	T	9	22381409	7.54	4.88e-14	DMRTA1
111	rs10283100	A	8	120596023	7.49	7.07e-14	ENPP2
112	rs12460849	A	19	39143884	7.48	7.54e-14	EIF3K, ACTN4, CAPN12
113	rs16948048	G	17	47440466	7.39	1.45e-13	IGF2BP1, ZNF652, RP11-81K2.1
114	rs12025621	A	1	46228391	7.38	1.56e-13	AKR1A1, NASP, CCDC17, GPBP1L1, TMEM69, IPP, MAST2, PIK3R3
115	rs1058305	G	1	243664642	7.37	1.67e-13	SDCCAG8, AKT3
116	rs12708665	A	16	24728227	7.35	1.97e-13	TNRC6A, SLC5A11
117	rs7782219	A	7	43046682	7.35	2.00e-13	PSMA2, PSMA2, MRPL32
118	rs6799186	T	3	48768680	7.32	2.46e-13	CDC25A, ZNF589, NME6, SPINK8, FBXW12, PLXNB1, CCDC51, TMA7, ATRIP, TREX1, SHISA5, PFKFB4, UCN2, COL7A1, UQCRC1, TMEM89, SLC26A6, CELSR3, NCKIPSD, IP6K2, PRKAR2A, SLC25A20, ARIH2OS, ARIH2, P4HTM, WDR6, DALRD3, NDUFAF3, IMPDH2, QRICH1, QARS, USP19, LAMB2, CCDC71, KLHDC8B, C3orf84, CCDC36, RP11-3B7.1, C3orf62, USP4, GPX1, RHOA, TCTA, AMT, NICN1, DAG1, BSN, APEH, MST1, RNF123, AMIGO3, GMPPB, IP6K1, C…
119	rs60900293	T	1	113102398	7.28	3.35e-13	WNT2B, ST7L, CAPZA1, MOV10, RHOC, RP11-426L16.10, PPM1J
120	rs58419810	G	20	16978093	7.26	3.84e-13
121	rs7095087	A	10	31120513	7.25	4.08e-13	ZNF438
122	rs321406	A	11	110951050	7.25	4.13e-13	POU2AF1, RP11-794P6.2, BTG4, C11orf88, SIK2, PPP2R1B, ALG9, ALG9, DIXDC1, DLAT, PIH1D2, SDHD, SDHD
123	rs72766530	A	16	4334962	7.25	4.16e-13	SRL, TFAP4
124	rs1654723	A	8	108393959	7.25	4.23e-13	ANGPT1
125	rs55732507	C	16	30141985	7.24	4.36e-13	ASPHD1, KCTD13, TMEM219, TAOK2, HIRIP3, INO80E, DOC2A, C16orf92, FAM57B, ALDOA, PPP4C, TBX6, YPEL3, GDPD3, MAPK3, CORO1A, BOLA2B, SLX1A, SULT1A3, CD2BP2, TBC1D10B, MYLPF, ZNF48, SEPT1, SEPT1
126	rs4507432	A	4	1748200	7.23	5.01e-13	FAM53A, SLBP, TMEM129, TACC3
127	rs12767683	A	10	104316581	7.22	5.22e-13	TMEM180, ACTR1A, SUFU, TRIM8, ARL3, SFXN2, WBP1L, CYP17A1, C10orf32, C10orf32-ASMT, AS3MT, CNNM2, NT5C2, INA, PCGF6
128	rs10861957	T	12	109056377	7.21	5.57e-13	SELPLG, CORO1C, SSH1, DAO
129	rs78428340	A	13	22980146	7.19	6.70e-13
130	rs3012434	A	6	170545279	7.17	7.42e-13
131	rs9870741	G	3	17407930	7.16	8.09e-13	TBC1D5
132	rs11243145	G	6	7131436	7.15	8.81e-13	RREB1, SSR1
133	rs12028814	G	1	3122321	7.15	8.82e-13	PRDM16
134	rs10037418	T	5	116577731	7.13	1.04e-12
135	rs11181939	C	12	43609257	7.13	1.04e-12
136	rs73058498	G	3	45765132	7.11	1.20e-12	LARS2, LIMD1, SACM1L, SLC6A20
137	rs179744	T	14	31496212	7.08	1.49e-12	COCH, STRN3, AP4S1
138	rs1413536	C	1	88423397	7.05	1.82e-12
139	rs72794538	T	2	42281656	7.03	2.06e-12	PKDCC
140	rs6757486	T	2	217409126	7.02	2.20e-12	MARCH4, SMARCAL1, RPL37A
141	rs368928614	T	6	98584720	6.99	2.68e-12
142	rs6557643	G	8	23097802	6.98	2.95e-12	CHMP7
143	rs3743748	A	16	77324441	6.98	2.95e-12	ADAMTS18
144	rs7601767	A	2	48277490	6.94	3.97e-12
145	rs2664299	C	14	99742187	6.93	4.29e-12	BCL11B
146	rs1069219	T	1	245580406	6.91	4.75e-12	KIF26B
147	rs1073990	T	16	51479949	6.88	5.88e-12
148	rs28472955	G	3	66043102	6.87	6.62e-12	MAGI1
149	rs1536304	C	6	43817837	6.86	6.72e-12
150	rs1694379	C	1	150292417	6.82	9.07e-12	CA14, APH1A, C1orf54, C1orf51, MRPS21, PRPF3, RPRD2, TARS2, ECM1, ADAMTSL4, AL356356.1
151	rs10239980	T	7	50844013	6.81	9.72e-12	GRB10
152	rs16841904	T	1	197701992	6.8	1.01e-11	CRB1, DENND1B
153	rs6723768	A	2	198474218	6.8	1.04e-11	ANKRD44, SF3B1, COQ10B, HSPD1, HSPE1, HSPE1-MOB4, MOB4, RFTN2, AC011997.1, MARS2, BOLL, PLCL1
154	rs10149229	A	14	105609335	6.8	1.05e-11	JAG2, NUDT14
155	rs7808766	T	7	83621986	6.8	1.07e-11	SEMA3A
156	rs1481012	G	4	89039082	6.78	1.19e-11	ABCG2
157	rs839996	C	1	43816532	6.78	1.22e-11	C1orf210, TIE1, MPL, CDC20, ELOVL1, MED8, SZT2, HYI
158	rs7214750	T	17	63903119	6.76	1.41e-11	CEP112, APOH
159	rs11727676	C	4	145659064	6.75	1.44e-11	HHIP, ANAPC10, ABCE1, OTUD4
160	rs55985553	A	4	4773037	6.75	1.44e-11
161	rs80323638	A	2	43469615	6.75	1.46e-11	THADA, ZFP36L2, PLEKHH2
162	rs4128507	C	12	95577884	6.75	1.49e-11	NDUFA12, FGD6, VEZT
163	rs7586641	T	2	37892118	6.75	1.52e-11	CDC42EP3
164	rs13246286	A	7	127540377	6.73	1.64e-11	SND1, LRRC4
165	rs61741508	A	12	57918085	6.71	1.91e-11	MARS, DDIT3, MBD6, DCTN2, OS9, CDK4, MARCH9, CYP27B1, METTL1, METTL21B, RP11-571M6.15, TSFM, AVIL
166	rs4530517	G	3	64570688	6.71	1.94e-11	ADAMTS9
167	rs10835060	T	11	1488143	6.71	2.01e-11	BRSK2, MOB2, DUSP8, KRTAP5-1
168	rs4683992	C	3	77224211	6.7	2.02e-11	ROBO2
169	rs13079368	C	3	39512551	6.66	2.68e-11	MOBP
170	rs11683268	A	2	11529510	6.65	2.87e-11
171	rs1476096	A	5	133837021	6.65	2.89e-11	JADE2
172	rs35772238	G	10	14686781	6.65	2.92e-11	FAM107B
173	rs34722008	A	4	38659594	6.65	3.02e-11	AC021860.1, KLF3
174	rs10229224	A	7	21583921	6.64	3.04e-11	DNAH11
175	rs76880201	C	8	134167181	6.62	3.50e-11	TG, SLA
176	rs5027597	T	9	113832692	6.62	3.59e-11	LPAR1
177	rs2167177	C	3	150135186	6.62	3.61e-11	TSC22D2
178	rs11206132	A	1	53739185	6.62	3.62e-11	CPT2, C1orf123, MAGOH, LRP8
179	rs7956514	G	12	12879254	6.61	3.76e-11	CDKN1B, APOLD1
180	rs62365476	A	5	50803801	6.61	3.86e-11	ISL1
181	rs62381644	C	5	170802443	6.59	4.29e-11	NPM1, FGF18
182	rs7968440	G	12	51134741	6.58	4.61e-11	LIMA1, FAM186A, LARP4, DIP2B, ATF1
183	rs9809852	T	3	138696439	6.58	4.63e-11
184	rs79272390	T	2	54615325	6.58	4.67e-11	C2orf73
185	rs62509329	A	8	42438616	6.57	4.88e-11	SLC20A2, SMIM19
186	rs174538	A	11	61560081	6.57	4.89e-11	MYRF, TMEM258, FEN1, FADS2, FADS1
187	rs8179684	G	2	150051681	6.57	4.93e-11	LYPD6B
188	rs12373006	A	15	55968539	6.57	4.93e-11	PYGO1, PRTG
189	rs9926320	A	16	69128053	6.57	4.97e-11	TANGO6, HAS3, CHTF8, CHTF8, CIRH1A, SNTB2, RP11-343C2.11, VPS4A, COG8, TERF2
190	rs2415142	T	15	73431600	6.57	4.98e-11	NEO1, HCN4
191	rs669952	A	2	4563477	6.56	5.45e-11
192	rs2474720	C	10	33491186	6.55	5.85e-11	NRP1
193	rs10821083	T	9	95951477	6.54	6.24e-11	WNK2, C9orf129
194	rs11135939	C	8	26397896	6.52	6.85e-11	BNIP3L, PNMA2, DPYSL2
195	rs6426786	T	1	23470460	6.52	7.05e-11	LACTBL1, C1orf234, KDM1A, LUZP1, HTR1D
196	rs11022130	G	11	12071547	6.51	7.55e-11
197	rs7017252	T	8	129950844	6.5	8.19e-11
198	rs6087990	C	20	31349908	6.49	8.42e-11	COMMD7, DNMT3B, MAPRE1, EFCAB8
199	rs2296172	G	1	39835817	6.49	8.53e-11	MACF1, KIAA0754, BMP8A, PABPC4
200	rs11955417	C	5	94073489	6.49	8.72e-11	ANKRD32, MCTP1
201	rs12255439	C	10	114683977	6.48	8.97e-11	TCF7L2
202	rs12109247	G	5	66142373	6.47	9.95e-11	MAST4
203	rs11692435	A	2	98275354	6.46	1.02e-10	FAM178B, FAHD2B, ANKRD36, COX5B, ACTR1B, ZAP70, TMEM131
204	rs9768604	T	7	33262190	6.46	1.07e-10	BBS9
205	rs7616903	A	3	141618833	6.44	1.22e-10	ATP1B3, TFDP2
206	rs9297905	A	8	93191836	6.42	1.37e-10
207	rs35045014	A	6	107432157	6.42	1.39e-10	BEND3
208	rs2577831	A	3	52628056	6.41	1.48e-10	STAB1, NT5DC2, SMIM4, PBRM1, GNL3, GLT8D1, SPCS1, NEK4, ITIH1, ITIH3, ITIH4, RP5-966M1.6
209	rs768023	G	6	108876002	6.4	1.57e-10	FOXO3
210	rs961848	C	5	56040949	6.4	1.58e-10	MAP3K1, SETD9, MIER3
211	rs9385910	A	6	140658873	6.38	1.79e-10
212	rs4832605	T	2	18722424	6.37	1.87e-10	RDH14, NT5C1B-RDH14, NT5C1B
213	rs1808596	T	1	68627943	6.36	2.00e-10	WLS
214	rs10198683	T	2	109939424	6.36	2.05e-10	SH3RF3
215	rs9297415	C	8	109572560	6.33	2.42e-10	EIF3E, EMC2
216	rs6511027	T	19	19391851	6.33	2.51e-10	NCAN, HAPLN4, TM6SF2, SUGP1, MAU2, GATAD2A, TSSK6, NDUFA13, YJEFN3, CTC-260F20.3, CILP2, PBX4, LPAR2
217	rs76024494	T	4	157624379	6.33	2.53e-10	PDGFC
218	rs4791249	G	17	62983303	6.32	2.69e-10	GNA13
219	rs4936099	C	11	130280725	6.29	3.27e-10	ADAMTS8
220	rs7030895	A	9	92189513	6.28	3.34e-10	SEMA4D, GADD45G
221	rs13391332	G	2	189979720	6.28	3.37e-10	COL3A1, COL5A2, WDR75
222	rs11789773	A	9	76157130	6.28	3.41e-10
223	rs12945708	T	17	29398008	6.26	3.82e-10	NF1, OMG, EVI2B, CTD-2370N5.3, EVI2A, RAB11FIP4
224	rs2028550	A	15	87945530	6.26	3.87e-10
225	rs1993876	T	5	122253602	6.26	3.92e-10	SNX2, SNX24, PPIC
226	rs34658078	G	4	56424428	6.25	4.03e-10	SRD5A3, TMEM165, CLOCK, PDCL2, NMU
227	rs3800426	T	6	35009196	6.25	4.14e-10	ANKS1A, TCP11
228	rs11171739	C	12	56470625	6.24	4.33e-10	PMEL, CDK2, RAB5B, SUOX, IKZF4, RPS26, ERBB3
229	rs6897765	G	5	115922144	6.24	4.51e-10	SEMA6A
230	rs1242990	T	10	9204165	6.22	5.10e-10
231	rs10233569	C	7	137110409	6.2	5.53e-10	DGKI
232	rs72716328	T	8	130606932	6.18	6.56e-10
233	rs7183988	T	15	91428589	6.17	6.85e-10	FURIN, FES, MAN2A2
234	rs1057548	T	12	49522605	6.15	7.81e-10	DHH, LMBR1L, TUBA1B, TUBA1A, TUBA1C
235	rs2937071	G	5	15757554	6.13	8.79e-10	FBXL7
236	rs13058615	A	22	38166272	6.12	9.11e-10	NOL12, TRIOBP, H1F0, GCAT, GALR3, ANKRD54, EIF3L, MICALL1, POLR2F, PICK1, SLC16A8, BAIAP2L2, PLA2G6
237	rs75537912	G	3	132291156	6.12	9.11e-10	DNAJC13, ACAD11, NPHP3, ACKR4, UBA5
238	rs118158982	A	10	102324683	6.1	1.03e-09	WNT8B, SEC31B, NDUFB8, NDUFB8, HIF1AN
239	rs9749440	C	19	42453423	6.1	1.09e-09	DMRTC2, RPS19, CD79A, ARHGEF1, RABAC1, ATP1A3
240	rs11265395	C	1	160401230	6.09	1.11e-09	VANGL2
241	rs745570	A	17	77781725	6.08	1.23e-09	CBX2, CBX8, CBX4
242	rs9545158	A	13	80192906	6.07	1.27e-09
243	rs10263851	C	7	133611256	6.06	1.36e-09	EXOC4
244	rs3754970	C	2	162091836	6.05	1.43e-09	TANK, PSMD14, TBR1
245	rs17265513	C	20	39832628	6.05	1.47e-09	TOP1, PLCG1, ZHX3, LPIN3
246	rs1383930	G	4	73334051	6.04	1.51e-09	ADAMTS3
247	rs1123680	G	12	78241285	6.03	1.64e-09	AC073528.1, NAV3
248	rs17679259	G	14	103895302	6.02	1.76e-09	MARK3, CKB, TRMT61A, BAG5, KLC1, RP11-73M18.2, APOPT1
249	rs28929474	T	14	94844947	6.01	1.88e-09	SERPINA1
250	rs1964699	C	11	31090390	6	1.91e-09	DCDC1, DNAJC24
251	rs7834152	C	8	142042870	5.99	2.11e-09
252	rs1934074	T	1	159897388	5.97	2.38e-09	TAGLN2, IGSF9
253	rs9426942	C	1	157038591	5.97	2.38e-09	PEAR1, LRRC71, ARHGEF11, ETV3L
254	rs3095605	G	16	52583847	5.97	2.43e-09	TOX3
255	rs4831182	A	3	115115397	5.97	2.45e-09
256	rs12928404	C	16	28847246	5.96	2.53e-09	SBK1, NPIPB6, EIF3CL, NPIPB7, CLN3, CLN3, APOBR, IL27, NUPR1, CCDC101, SULT1A2, SULT1A1, NPIPB8, EIF3C, NPIPB9, ATXN2L, TUFM, SH2B1, ATP2A1, RABEP2, CD19
257	rs4517475	G	11	14386145	5.96	2.55e-09	RRAS2
258	rs10184962	A	2	148313839	5.95	2.65e-09
259	rs2267161	T	22	30953295	5.95	2.69e-09	SEC14L4, SEC14L6, GAL3ST1
260	rs59682551	G	1	200961883	5.95	2.69e-09	C1orf106, KIF21B, CACNA1S
261	rs374824710	A	5	127875752	5.94	2.78e-09	FBN2, SLC27A6
262	rs6259	A	17	7536527	5.94	2.84e-09	TMEM102, FGF11, CHRNB1, ZBTB4, SLC35G6, POLR2A, TNFSF12, TNFSF12-TNFSF13, TNFSF13, SENP3, EIF4A1, CD68, MPDU1, SOX15, FXR2, AC007421.1, SHBG, SAT2, ATP1B2, TP53, DNAH2, KDM6B, TMEM88, LSMD1, CYB5D1
263	rs113715580	A	17	8938471	5.93	2.97e-09	NTN1, STX8
264	rs72793278	A	5	131561372	5.93	3.02e-09	HINT1, LYRM7, CDC42SE2, RAPGEF6, CTC-432M15.3, FNIP1, ACSL6, IL3, CSF2, P4HA2, PDLIM4, SLC22A4, SLC22A5, C5orf56
265	rs6469603	C	8	116596188	5.93	3.04e-09	TRPS1
266	rs76406469	G	8	78103495	5.91	3.37e-09
267	rs7210118	T	17	13047713	5.91	3.52e-09
268	rs73075492	C	3	55553805	5.9	3.70e-09	ERC2
269	rs12433690	G	14	53960220	5.9	3.70e-09
270	rs118017926	C	9	109626812	5.89	3.91e-09	ZNF462
271	rs34224566	T	17	79382416	5.89	3.96e-09	RP11-1055B8.6, RP11-1055B8.7
272	rs62465642	C	7	101057493	5.87	4.36e-09
273	rs11030060	C	11	27617566	5.86	4.61e-09	LGR4, LIN7C, BDNF
274	rs7551474	T	1	103613354	5.85	4.90e-09	COL11A1
275	rs4910179	T	11	8959511	5.85	4.91e-09	ST5, AKIP1, C11orf16, ASCL3, TMEM9B, NRIP3, SCUBE2
276	rs6669886	C	1	166956710	5.84	5.27e-09	POGK, TADA1, ILDR2, MAEL
277	rs113817010	A	1	205104581	5.83	5.42e-09	CNTN2, TMEM81, RBBP5, DSTYK, TMCC2, NUAK2
278	rs28475438	A	4	5889340	5.83	5.51e-09	CRMP1
279	rs2571445	A	2	218683154	5.82	5.88e-09	TNS1
280	rs11138286	C	9	82150264	5.82	5.96e-09
281	rs66864104	G	1	58539350	5.82	6.01e-09	DAB1
282	rs6737075	C	2	200399053	5.78	7.29e-09
283	rs2285394	A	16	73096243	5.77	7.73e-09	ZFHX3
284	rs6693283	A	1	178740427	5.77	7.94e-09	RALGPS2, ANGPTL1
285	rs12064109	C	1	119642296	5.76	8.24e-09	TBX15, WARS2
286	rs7118178	A	11	47659135	5.76	8.37e-09	MYBPC3, SPI1, SLC39A13, PSMC3, RAPSN, CELF1, NDUFS3, PTPMT1, KBTBD4, KBTBD4, FAM180B, C1QTNF4, MTCH2, AGBL2, FNBP4, NUP160
287	rs62247166	T	3	71532738	5.76	8.52e-09	FOXP1
288	rs13303058	T	1	2005909	5.75	8.72e-09	PRKCZ
289	rs610116	A	9	129655445	5.75	9.02e-09	ZBTB34, RALGPS1, ANGPTL2
290	rs2202509	A	5	90929423	5.75	9.16e-09
291	rs62252239	T	3	69893971	5.74	9.37e-09	MITF
292	rs72928605	G	2	203832120	5.74	9.60e-09	FAM117B, ICA1L, WDR12, CARF, NBEAL1, CYP20A1, ABI2
293	rs12824685	T	12	123817569	5.73	9.88e-09	ABCB9, OGFOD2, ARL6IP4, PITPNM2, MPHOSPH9, C12orf65, CDK2AP1, SBNO1, SETD8, RILPL2
294	rs3017049	T	18	19346702	5.73	1.03e-08	GREB1L, ESCO1, SNRPD1, ABHD3, MIB1
295	rs11191822	G	10	105599770	5.7	1.18e-08	SH3PXD2A, OBFC1
296	rs9783701	C	15	98433406	5.7	1.22e-08
297	rs72772496	C	2	16430349	5.69	1.28e-08
298	rs6115094	G	20	25210827	5.68	1.32e-08	ENTPD6, AL035252.1, PYGB, ABHD12, GINS1, NINL, NANP
299	rs12887636	G	14	29702590	5.68	1.32e-08
300	rs8029315	T	15	70688007	5.68	1.35e-08
301	rs203456	T	17	19820224	5.68	1.38e-08	AKAP10, SPECC1
302	rs1570247	A	9	35749014	5.68	1.38e-08	TLN1, CREB3, GBA2, RGP1, MSMP, NPR2, SPAG8, HINT2
303	rs10982755	C	9	118217960	5.67	1.39e-08	DEC1
304	rs2819184	T	1	64212625	5.67	1.42e-08	ROR1
305	rs12893484	G	14	54414738	5.67	1.44e-08	BMP4
306	rs833653	T	3	62560813	5.67	1.45e-08	CADPS
307	rs35694396	T	5	146902304	5.66	1.48e-08	DPYSL3
308	rs12827555	A	12	85621934	5.66	1.50e-08	LRRIQ1, ALX1
309	rs6444974	A	3	170986411	5.65	1.58e-08	TNIK
310	rs11099697	C	4	149450106	5.64	1.66e-08
311	rs4799541	A	18	38003410	5.64	1.68e-08
312	rs57263785	G	9	2197987	5.64	1.71e-08	SMARCA2
313	rs1848793	G	4	95006099	5.62	1.94e-08	SMARCAD1
314	rs2976442	G	8	24806972	5.61	1.97e-08	NEFM
315	rs1644331	T	19	47352259	5.61	2.07e-08	AP2S1, ARHGAP35, NPAS1
316	rs6805161	T	3	88934931	5.6	2.12e-08
317	rs36072132	T	2	222312658	5.6	2.17e-08	EPHA4
318	rs11009678	A	10	34494171	5.59	2.30e-08	PARD3
319	rs576062	G	2	169715686	5.58	2.45e-08	NOSTRIN, SPC25
320	rs4920605	G	1	17315425	5.58	2.47e-08	CROCC, MFAP2, ATP13A2, SDHB
321	rs3774709	C	3	63882476	5.57	2.58e-08	C3orf49, THOC7, ATXN7, PSMD6
322	rs148690811	T	17	45404916	5.57	2.60e-08	ITGB3, ITGB3, EFCAB13, NPEPPS, TBX21
323	rs798907	T	7	120915268	5.56	2.64e-08	CPED1
324	rs3782652	G	12	5906139	5.56	2.74e-08	ANO2
325	rs11856837	C	15	71621562	5.55	2.82e-08	THSD4
326	rs7861718	C	9	3924447	5.54	3.01e-08	GLIS3
327	rs9994626	A	4	7930262	5.54	3.06e-08	AFAP1, AC097381.1
328	rs2417612	G	12	16926654	5.54	3.07e-08
329	rs12641188	T	4	113430752	5.53	3.13e-08	ALPK1, NEUROG2, C4orf21, LARP7
330	rs115483925	A	3	183925356	5.53	3.22e-08	EIF2B5, ABCF3
331	rs2014265	G	7	114080336	5.53	3.24e-08	FOXP2
332	rs7833924	G	8	144996029	5.52	3.34e-08	PLEC, PARP10, GRINA, SPATC1
333	rs10774183	C	12	4005023	5.51	3.54e-08
334	rs1340653	T	10	62078300	5.49	4.01e-08	ANK3
335	rs240817	C	12	5318226	5.48	4.27e-08
336	rs42035	G	7	92239531	5.48	4.28e-08	CDK6
337	rs1261093	T	18	52920950	5.48	4.28e-08	TCF4
338	rs3768812	C	2	210555776	5.48	4.34e-08	MAP2
339	rs62033985	T	16	78218463	5.47	4.41e-08	WWOX
340	rs12509282	A	4	154766634	5.47	4.41e-08	RNF175, SFRP2
341	rs56206235	G	21	46826677	5.47	4.51e-08	COL18A1
342	rs4954059	T	2	134262625	5.46	4.71e-08	NCKAP5
343	rs76549352	G	19	13934296	5.46	4.83e-08	MRI1, C19orf53, AC008686.1, ZSWIM4
344	rs817845	C	9	110101710	5.46	4.85e-08	RAD23B
345	rs658904	G	3	193517597	5.45	4.92e-08
346	rs17818315	T	2	46818992	5.45	4.95e-08	ATP6V1E2, RHOQ, PIGF, CRIPT
