## Supplementary material for "Making the MOSTest of imaging genetics": Data S2

Locus	Lead SNP	A1	Chr	Position (BP)	Z-value	P-value	Mapped gene(s)
1	rs1080066	G	15	39634222	33.27	1.14e-242	ALPK1, NEUROG2, C4orf21, LARP7
2	rs2279829	T	3	147106319	18.52	1.33e-76	RDH14, NT5C1B-RDH14, NT5C1B
3	rs76341705	A	14	59628679	17.63	1.40e-69	ADAMTS3
4	rs6658111	G	1	47980916	13.97	2.43e-44	CAPZB, MINOS1-NBL1, MINOS1, NBL1
5	rs10445368	T	17	43933171	12.96	2.17e-38	VCAN
6	rs58321169	T	6	126868567	12.77	2.42e-37	ANKRD44, SF3B1, COQ10B, HSPD1, HSPE1, HSPE1-MOB4, MOB4, RFTN2, AC011997.1, MARS2, BOLL, PLCL1
7	rs726824	G	5	60332816	12.6	2.19e-36	VRK2, FANCL
8	rs62132522	C	2	37079583	12.24	1.96e-34
9	rs12146713	C	12	106476805	11.82	2.96e-32	FAM53A, SLBP, TMEM129, TACC3
10	rs160459	C	14	59074136	11.67	1.81e-31	SRD5A3, TMEM165, CLOCK, PDCL2, NMU
11	rs41298373	A	10	7622009	11.39	4.68e-30	FOXP1
12	rs58237393	C	5	92946324	11.37	6.20e-30	POU3F3
13	rs4843560	A	16	87225143	11.25	2.24e-29	PDE4D, DEPDC1B, ELOVL7, ERCC8, NDUFAF2, AC008498.1, SMIM15, ZSWIM6
14	rs13235131	G	7	96212710	10.98	4.83e-28	ACKR3
15	rs9345124	C	6	92002569	10.71	9.54e-27	NOSTRIN, SPC25
16	rs7023465	T	9	101639827	10.32	5.90e-25	MAGI1
17	rs12700002	C	7	18905450	10.21	1.72e-24	FAM117B, ICA1L, WDR12, CARF, NBEAL1, CYP20A1, ABI2
18	rs10878269	T	12	65791463	10.21	1.76e-24	EIF2B5, ABCF3
19	rs11669334	T	19	32200518	9.92	3.57e-23
20	rs4310926	G	17	28433275	9.89	4.66e-23
21	rs73006822	T	19	13109955	9.82	9.15e-23	ANKRD32, MCTP1
22	rs6126982	T	20	52456445	9.3	1.40e-20	HINT1, LYRM7, CDC42SE2, RAPGEF6, CTC-432M15.3, FNIP1, ACSL6, IL3, CSF2, P4HA2, PDLIM4, SLC22A4, SLC22A5, C5orf56
23	rs9399245	G	6	138868516	9.28	1.73e-20
24	rs6788676	G	3	104674040	9.26	2.09e-20
25	rs13107325	T	4	103188709	9.16	5.08e-20	SIX3
26	rs2117137	G	3	89525505	9.08	1.04e-19
27	rs10230207	G	7	19611307	8.98	2.59e-19	MAP2
28	rs12256551	C	10	21799726	8.8	1.41e-18
29	rs980014	T	6	126068001	8.78	1.63e-18	COL3A1, COL5A2, WDR75
30	rs7670068	G	4	53733984	8.71	3.00e-18	PKDCC
31	rs28457763	A	9	98260514	8.51	1.79e-17	ADAMTS9
32	rs905221	G	5	81856537	8.35	6.90e-17	BCL11A
33	rs13264586	C	8	9979385	8.3	1.08e-16	CDC25A, ZNF589, NME6, SPINK8, FBXW12, PLXNB1, CCDC51, TMA7, ATRIP, TREX1, SHISA5, PFKFB4, UCN2, COL7A1, UQCRC1, TMEM89, SLC26A6, CELSR3, NCKIPSD, IP6K2, PRKAR2A, SLC25A20, ARIH2OS, ARIH2, P4HTM, WDR6, DALRD3, NDUFAF3, IMPDH2, QRICH1, QARS, USP19, LAMB2, CCDC71, KLHDC8B, C3orf84, CCDC36, RP11-3B7.1, C3orf62, USP4, GPX1, RHOA, TCTA, AMT, NICN1, DAG1, BSN, APEH, MST1, RNF123, AMIGO3, GMPPB, IP6K1, C…
34	rs7570841	A	2	65970437	8.29	1.15e-16	PEAR1, LRRC71, ARHGEF11, ETV3L
35	rs888812	C	5	92186059	8.24	1.77e-16	FAM178B, FAHD2B, ANKRD36, COX5B, ACTR1B, ZAP70, TMEM131
36	rs4842266	G	12	79951566	8.23	1.81e-16
37	rs4241484	C	3	177316085	8.15	3.57e-16	KCNK3, SLC35F6, CENPA, DPYSL5, MAPRE3, TMEM214, AGBL5, OST4, EMILIN1, KHK, CGREF1, ABHD1, PREB, C2orf53, TCF23
38	rs35872768	T	3	190673127	8.13	4.28e-16	VIT, AC007382.1, STRN, HEATR5B
39	rs9531104	T	13	81260150	8.1	5.57e-16	AC021860.1, KLF3
40	rs10225173	T	7	33284295	8	1.21e-15	TNS1
41	rs7586641	T	2	37892118	7.77	7.78e-15	COL11A1
42	rs11580768	T	1	2799480	7.73	1.11e-14	PRKCZ
43	rs7728751	G	5	82843609	7.62	2.51e-14
44	rs2854108	G	1	19973920	7.61	2.75e-14	CROCC, MFAP2, ATP13A2, SDHB
45	rs9375188	T	6	98555272	7.61	2.84e-14	CALCRL, TFPI
46	rs840585	C	2	188184435	7.55	4.26e-14	C1orf106, KIF21B, CACNA1S
47	rs10901823	G	10	126488660	7.49	6.87e-14
48	rs4811602	A	20	36849088	7.46	8.62e-14	ADAMTS19, KIAA1024L
49	rs6664992	A	1	54846586	7.36	1.88e-13	LACTBL1, C1orf234, KDM1A, LUZP1, HTR1D
50	rs12373006	A	15	55968539	7.32	2.39e-13	HHIP, ANAPC10, ABCE1, OTUD4
51	rs7601767	A	2	48277490	7.22	5.30e-13	TBX15, WARS2
52	rs7798146	A	7	43042863	7.14	9.48e-13	EPHA4
53	rs152075	A	5	129060636	7.11	1.20e-12
54	rs10510025	T	10	118650996	7.09	1.30e-12
55	rs66901899	C	5	94062810	7.08	1.39e-12	SH3RF3
56	rs6728237	T	2	119045109	7.08	1.45e-12	POGK, TADA1, ILDR2, MAEL
57	rs55696509	G	1	119686656	7.06	1.70e-12	CPT2, C1orf123, MAGOH, LRP8
58	rs11265395	C	1	160401230	7.04	1.89e-12	SSBP3
59	rs34254072	T	9	22381409	7.02	2.28e-12	CADPS
60	rs7958678	T	12	24211259	7.01	2.35e-12	TNIK
61	rs4667347	A	2	150041846	6.98	2.92e-12	AL162431.1, STX6, MR1, IER5
62	rs4905899	A	14	100285180	6.96	3.33e-12	SMARCAD1
63	rs112502960	A	17	47439302	6.95	3.54e-12
64	rs6537279	A	4	145275039	6.93	4.26e-12	ATP6V1E2, RHOQ, PIGF, CRIPT
65	rs17761723	T	17	2107090	6.92	4.46e-12	MAST4
66	rs62348889	T	4	187384018	6.9	5.20e-12	C2orf73
67	rs10048146	G	16	86710660	6.84	8.13e-12	MAP3K1, SETD9, MIER3
68	rs76282124	C	9	126335818	6.82	8.89e-12	MITF
69	rs79272390	T	2	54615325	6.81	9.49e-12	CA14, APH1A, C1orf54, C1orf51, MRPS21, PRPF3, RPRD2, TARS2, ECM1, ADAMTSL4, AL356356.1
70	rs10233569	C	7	137110409	6.81	9.77e-12	MOBP
71	rs10283100	A	8	120596023	6.74	1.57e-11	ERC2
72	rs12708665	A	16	24728227	6.64	3.12e-11	PDGFC
73	rs9840684	T	3	48893780	6.63	3.27e-11	KCNK2
74	rs28472955	G	3	66043102	6.59	4.44e-11	KIF26B
75	rs60900293	T	1	113102398	6.57	4.90e-11	DMRTA2, FAF1, CDKN2C
76	rs669952	A	2	4563477	6.55	5.86e-11	DAB1
77	rs111398992	T	16	89992613	6.54	6.03e-11	ADAMTS6, CENPK, PPWD1, TRIM23, TRAPPC13, CTC-534A2.2, SGTB, NLN
78	rs10229224	A	7	21583921	6.52	7.17e-11	MARCH4, SMARCAL1, RPL37A
79	rs2285394	A	16	73096243	6.52	7.24e-11	ISL1
80	rs3847528	A	11	92510897	6.51	7.38e-11	ZIC4, ZIC1
81	rs13088399	A	3	64567782	6.48	9.38e-11	SDCCAG8, AKT3
82	rs1413536	C	1	88423397	6.47	9.60e-11	STIL, CMPK1, FOXE3, FOXD2
83	rs10242758	G	7	117522956	6.47	9.97e-11	TBC1D5
84	rs12886365	A	14	31492095	6.37	1.95e-10	FIP1L1, CHIC2, AC110792.1
85	rs816329	C	3	124882278	6.35	2.16e-10
86	rs2247396	A	10	33489192	6.34	2.35e-10	EPHA3
87	rs983233	G	10	9205270	6.33	2.48e-10	ROBO2
88	rs11674165	G	2	145725530	6.29	3.23e-10	RALGPS2, ANGPTL1
89	rs116617502	A	5	124261232	6.26	3.75e-10
90	rs72772496	C	2	16430349	6.23	4.80e-10	ROR1
91	rs13430823	C	2	162802795	6.21	5.18e-10	CRB1, DENND1B
92	rs9669376	C	12	43621949	6.2	5.50e-10
93	rs9297905	A	8	93191836	6.14	8.11e-10	STAB1, NT5DC2, SMIM4, PBRM1, GNL3, GLT8D1, SPCS1, NEK4, ITIH1, ITIH3, ITIH4, RP5-966M1.6
94	rs72794538	T	2	42281656	6.13	8.98e-10	WNT2B, ST7L, CAPZA1, MOV10, RHOC, RP11-426L16.10, PPM1J
95	rs11022130	G	11	12071547	6.1	1.07e-09
96	rs6087990	C	20	31349908	6.08	1.23e-09	FBN2, SLC27A6
97	rs12476132	A	2	60639904	6.07	1.27e-09	KCNN3, DCST2, DCST1, ADAM15, EFNA4, EFNA3, EFNA3, EFNA1, SLC50A1, DPM3, KRTCAP2, RP11-201K10.3, TRIM46, MUC1, THBS3, MTX1, GBA, FAM189B, SCAMP3, CLK2, HCN3, PKLR, FDPS, RUSC1, ASH1L, MSTO1, YY1AP1, DAP3, GON4L, SYT11, RIT1, KIAA0907, RXFP4, ARHGEF2, LMNA
98	rs12794347	A	11	111055661	6.03	1.61e-09	TSC22D2
99	rs11114042	G	12	109124714	6	1.97e-09	CRMP1
100	rs58419810	G	20	16978093	6	2.00e-09	SNX2, SNX24, PPIC
101	rs11655503	A	17	64027346	5.97	2.42e-09
102	rs188975460	T	13	99080158	5.96	2.46e-09	USP46, ERVMER34-1, RASL11B, SCFD2
103	rs842406	C	13	47230194	5.91	3.44e-09
104	rs908730	G	2	58135011	5.9	3.72e-09	INTS3, SLC27A3, GATAD2B, DENND4B, CRTC2, SLC39A1, CREB3L4, JTB, RAB13, RPS27, NUP210L, TPM3, C1orf189, C1orf43, UBAP2L, HAX1
105	rs11744374	C	5	107707331	5.89	3.77e-09	NCKAP5
106	rs11789773	A	9	76157130	5.89	3.79e-09	C3orf49, THOC7, ATXN7, PSMD6
107	rs56305452	C	17	65990500	5.89	3.87e-09	NR2F1, FAM172A, POU5F2
108	rs35891966	A	11	20129311	5.88	4.12e-09	ATP1B3, TFDP2
109	rs76894892	A	13	22994580	5.88	4.16e-09	AFAP1, AC097381.1
110	rs6499330	A	16	70677785	5.87	4.38e-09	FBXL7
111	rs7900129	G	10	127679403	5.84	5.12e-09	DNAJC13, ACAD11, NPHP3, ACKR4, UBA5
112	rs11732213	C	4	1704244	5.84	5.27e-09	CDC42EP3
113	rs7575465	G	2	27291661	5.83	5.66e-09	WLS
114	rs115960910	G	4	157709899	5.81	6.09e-09
115	rs1766362	T	1	64216551	5.81	6.35e-09	MACF1, KIAA0754, BMP8A, PABPC4
116	rs35694396	T	5	146902304	5.77	8.09e-09	LYPD6B
117	rs2236836	A	1	18990212	5.74	9.46e-09	PRDM16
118	rs1123680	G	12	78241285	5.73	1.01e-08	GMNC
119	rs72867280	A	6	44041400	5.73	1.03e-08	DPP4
120	rs74923452	C	17	14302800	5.72	1.06e-08	DHFR, MTRNR2L2, MSH3
121	rs10901870	T	10	126844621	5.7	1.20e-08	SLC12A8
122	rs9672259	A	15	88007729	5.69	1.28e-08	RNF175, SFRP2
123	rs13193887	G	6	7128198	5.68	1.35e-08	TANK, PSMD14, TBR1
124	rs1808596	T	1	68627943	5.68	1.36e-08	C1orf210, TIE1, MPL, CDC20, ELOVL1, MED8, SZT2, HYI
125	rs61317550	G	4	73414730	5.64	1.67e-08	THADA, ZFP36L2, PLEKHH2
126	rs76549352	G	19	13934296	5.63	1.83e-08	SEMA6A
127	rs9933071	G	16	69053198	5.63	1.85e-08	RP11-215A19.2
128	rs79695640	C	1	85836073	5.61	1.97e-08	AKR1A1, NASP, CCDC17, GPBP1L1, TMEM69, IPP, MAST2, PIK3R3
129	rs11856837	C	15	71621562	5.61	1.97e-08
130	rs10861637	G	12	107004723	5.59	2.25e-08
131	rs7525560	T	1	3527366	5.57	2.62e-08
132	rs12692190	T	2	237496190	5.55	2.78e-08	SLC45A3, NUCKS1, AC119673.1, RAB7L1, SLC41A1, PM20D1
133	rs1160328	G	2	105487651	5.55	2.86e-08	TAGLN2, IGSF9
134	rs11689995	T	2	109939843	5.51	3.60e-08	VANGL2
135	rs4983589	T	14	105633544	5.5	3.85e-08	BANK1, SLC39A8
136	rs4666771	A	2	189975958	5.46	4.73e-08	CNTN2, TMEM81, RBBP5, DSTYK, TMCC2, NUAK2
137	rs58616032	G	14	91913840	5.45	4.90e-08	ABCG2
138	rs62489652	C	7	150903922	5.45	4.94e-08	LARS2, LIMD1, SACM1L, SLC6A20
