## Supplementary material for "Making the MOSTest of imaging genetics": Data S3

Locus	Lead SNP	A1	Chr	Position (BP)	Z-value	P-value	Mapped gene(s)
1	rs13107325	T	4	103188709	18.08	4.75e-73
2	rs1909960	C	3	190655515	16.95	2.04e-64	KCNK3, SLC35F6, CENPA, DPYSL5, MAPRE3, TMEM214, AGBL5, OST4, EMILIN1, KHK, CGREF1, ABHD1, PREB, C2orf53, TCF23
3	rs11111090	C	12	102326461	15.17	5.31e-52
4	rs11245347	G	10	126427037	14.88	4.52e-50	FIP1L1, CHIC2, AC110792.1
5	rs72754248	A	9	119061396	14.28	3.11e-46
6	rs8061569	C	16	70681184	13.67	1.52e-42	KIF6, DAAM2
7	rs146607495	T	12	117319202	13.09	3.81e-39	ANKRD32, MCTP1
8	rs60575064	T	19	33565344	12.94	2.79e-38	CDK6
9	rs17178006	G	12	65718299	12.57	3.18e-36	VCAN
10	rs6658111	G	1	47980916	12.47	1.12e-35	PRDM16
11	rs8014725	G	14	56186953	12.31	8.12e-35	SNX2, SNX24, PPIC
12	rs2845871	T	11	92032930	12.25	1.63e-34	PDGFC
13	rs12146713	C	12	106476805	11.79	4.19e-32
14	rs76928645	T	7	54941328	11.39	4.84e-30	MOBP
15	rs77162730	G	18	50845140	11.2	4.20e-29	PSMA2, PSMA2, MRPL32
16	rs12711472	A	16	87224132	11.09	1.37e-28
17	rs12523793	A	6	149973764	10.13	4.19e-24	MARCH4, SMARCAL1, RPL37A
18	rs6060627	T	20	30262159	9.76	1.67e-22	CPED1
19	rs1479492	C	12	28308424	9.66	4.30e-22	MAST4
20	rs2909457	G	2	162845855	9.56	1.14e-21	PEAR1, LRRC71, ARHGEF11, ETV3L
21	rs10888696	A	1	51016603	9.27	1.91e-20	CROCC, MFAP2, ATP13A2, SDHB
22	rs4792831	A	17	44206665	9.19	3.80e-20	FOXO3
23	rs72764483	G	5	64962816	9.04	1.53e-19	POU3F3
24	rs6133987	T	20	10650354	8.98	2.65e-19
25	rs8042779	T	15	58202222	8.87	7.37e-19	JADE2
26	rs12636275	A	3	89523038	8.71	3.16e-18	KCNK2
27	rs2817144	C	1	3132424	8.69	3.76e-18	PRKCZ
28	rs1285841	T	14	91881387	8.54	1.39e-17	FBN2, SLC27A6
29	rs2003585	T	2	37123383	8.48	2.23e-17	WNT2B, ST7L, CAPZA1, MOV10, RHOC, RP11-426L16.10, PPM1J
30	rs1233917	A	11	83331889	8.31	9.76e-17
31	rs823080	A	1	205789282	8.16	3.44e-16	CPT2, C1orf123, MAGOH, LRP8
32	rs6897765	G	5	115922144	8.13	4.32e-16
33	rs1476096	A	5	133837021	8.11	5.22e-16	TANK, PSMD14, TBR1
34	rs75925257	A	1	155138842	8.08	6.65e-16	MACF1, KIAA0754, BMP8A, PABPC4
35	rs2923402	G	8	42445400	8.03	9.48e-16	ROBO2
36	rs10778495	G	12	106991545	7.97	1.57e-15	NR2F1, FAM172A, POU5F2
37	rs1693576	A	8	101682518	7.89	2.99e-15	EPHA3
38	rs490340	C	2	45151616	7.87	3.68e-15	TBX15, WARS2
39	rs945508	T	1	156907081	7.77	7.92e-15	C1orf210, TIE1, MPL, CDC20, ELOVL1, MED8, SZT2, HYI
40	rs2685799	C	2	169711304	7.75	9.00e-15	TAGLN2, IGSF9
41	rs4148155	G	4	89054667	7.68	1.57e-14	ATP6V1E2, RHOQ, PIGF, CRIPT
42	rs10821083	T	9	95951477	7.67	1.71e-14	TNIK
43	rs1365658	G	18	35294554	7.65	2.05e-14	HDAC9
44	rs6062264	T	20	61154871	7.58	3.52e-14	EXOC4
45	rs7005884	A	8	10796472	7.57	3.63e-14	MAGI1
46	rs57113693	C	1	180952294	7.57	3.84e-14	AKR1A1, NASP, CCDC17, GPBP1L1, TMEM69, IPP, MAST2, PIK3R3
47	rs2279829	T	3	147106319	7.49	6.95e-14
48	rs7498665	G	16	28883241	7.45	9.29e-14	NPM1, FGF18
49	rs73429770	A	18	38007071	7.45	9.32e-14	DNAH11
50	rs798510	T	7	2783338	7.44	9.89e-14	TNS1
51	rs4128399	C	7	151498679	7.44	9.99e-14	ADAMTS9
52	rs2267161	T	22	30953295	7.38	1.53e-13	PRKAG2
53	rs9388490	T	6	126704795	7.34	2.10e-13	FAM117B, ICA1L, WDR12, CARF, NBEAL1, CYP20A1, ABI2
54	rs7894565	C	10	21872913	7.25	4.11e-13	AFAP1, AC097381.1
55	rs179570	G	19	36251326	7.16	8.05e-13	SHFM1, C7orf76
56	rs321406	A	11	110951050	7.12	1.09e-12	FBXL7
57	rs62365476	A	5	50803801	7.08	1.45e-12
58	rs67648672	A	14	31385144	7.04	1.89e-12
59	rs7358269	A	10	104247538	7.03	2.10e-12	AC021860.1, KLF3
60	rs76411246	A	4	4778175	7	2.48e-12	CDC42EP3
61	rs871014	T	17	27945339	6.95	3.57e-12
62	rs141842046	T	17	43002687	6.94	3.84e-12	BEND3
63	rs66716358	C	11	44330610	6.94	3.88e-12	SMARCAD1
64	rs9428966	G	1	243667900	6.93	4.13e-12	DAB1
65	rs2790102	A	6	45432214	6.93	4.24e-12	CALCRL, TFPI
66	rs2014830	T	3	50172397	6.91	4.72e-12	CRB1, DENND1B
67	rs55705857	G	8	130645692	6.89	5.63e-12	DNAJC13, ACAD11, NPHP3, ACKR4, UBA5
68	rs2280231	T	11	47600438	6.88	6.01e-12	BANK1, SLC39A8
69	rs11057081	G	12	16984747	6.88	6.19e-12	ADAMTS6, CENPK, PPWD1, TRIM23, TRAPPC13, CTC-534A2.2, SGTB, NLN
70	rs11593277	A	10	118757354	6.85	7.54e-12	USP46, ERVMER34-1, RASL11B, SCFD2
71	rs10052710	G	5	82860025	6.79	1.09e-11	NCKAP5
72	rs9398171	C	6	108983527	6.77	1.29e-11	ANKRD44, SF3B1, COQ10B, HSPD1, HSPE1, HSPE1-MOB4, MOB4, RFTN2, AC011997.1, MARS2, BOLL, PLCL1
73	rs62348895	A	4	187390023	6.73	1.73e-11	C2orf73
74	rs34722008	A	4	38659594	6.72	1.83e-11	THADA, ZFP36L2, PLEKHH2
75	rs6690450	C	1	54854079	6.72	1.85e-11	CAPZB, MINOS1-NBL1, MINOS1, NBL1
76	rs1030461	C	5	116750291	6.72	1.85e-11	LYPD6B
77	rs909152	T	7	100175473	6.71	1.94e-11	STAB1, NT5DC2, SMIM4, PBRM1, GNL3, GLT8D1, SPCS1, NEK4, ITIH1, ITIH3, ITIH4, RP5-966M1.6
78	rs10827785	C	10	18222342	6.7	2.02e-11	CRMP1
79	rs35122942	A	17	62971597	6.7	2.07e-11
80	rs7861718	C	9	3924447	6.68	2.43e-11	ZIC4, ZIC1
81	rs174538	A	11	61560081	6.68	2.45e-11	ALPK1, NEUROG2, C4orf21, LARP7
82	rs12446341	T	16	52818468	6.64	3.13e-11	LRRC16A, SCGN, SLC17A4, SLC17A1, SLC17A3, SLC17A2, TRIM38, HIST1H1A, HIST1H3A, HIST1H4A, HIST1H4B, HIST1H3B, HIST1H2AB, HIST1H2BB, HIST1H3C, HIST1H1C, HFE, HIST1H2BC, HIST1H2AC, HIST1H2BD, HIST1H2BE, HIST1H4D, HIST1H3D, HIST1H2AD, HIST1H2BF, HIST1H4E, HIST1H3G, HIST1H2BI, BTN3A2, BTN2A2, BTN3A1, BTN3A3, BTN2A1, BTN1A1, HMGN4, ABT1, ZNF322, HIST1H2BJ, HIST1H2AG, HIST1H2BK, HIST1H4I, HIST1H2AH, POM…
83	rs67240003	T	6	27443202	6.61	3.78e-11	DPP4
84	rs4702099	A	5	15681071	6.58	4.62e-11	BCL11A
85	rs13079368	C	3	39512551	6.54	6.22e-11	AL162431.1, STX6, MR1, IER5
86	rs62086046	T	17	65982943	6.52	6.89e-11	PPIL4, GINM1, KATNA1, LATS1, NUP43, PCMT1, LRP11, RAET1E, RAET1G
87	rs9918110	G	5	66131912	6.52	6.92e-11	SH3RF3
88	rs13070180	A	3	171002870	6.5	8.11e-11
89	rs9409150	C	9	118165673	6.48	9.21e-11	GMNC
90	rs72878142	A	18	22628177	6.48	9.29e-11	AMZ1, GNA12
91	rs113422987	T	1	153787279	6.46	1.06e-10	LACTBL1, C1orf234, KDM1A, LUZP1, HTR1D
92	rs13313639	A	18	40318077	6.46	1.07e-10	BBS9
93	rs42035	G	7	92239531	6.45	1.12e-10	CDC25A, ZNF589, NME6, SPINK8, FBXW12, PLXNB1, CCDC51, TMA7, ATRIP, TREX1, SHISA5, PFKFB4, UCN2, COL7A1, UQCRC1, TMEM89, SLC26A6, CELSR3, NCKIPSD, IP6K2, PRKAR2A, SLC25A20, ARIH2OS, ARIH2, P4HTM, WDR6, DALRD3, NDUFAF3, IMPDH2, QRICH1, QARS, USP19, LAMB2, CCDC71, KLHDC8B, C3orf84, CCDC36, RP11-3B7.1, C3orf62, USP4, GPX1, RHOA, TCTA, AMT, NICN1, DAG1, BSN, APEH, MST1, RNF123, AMIGO3, GMPPB, IP6K1, C…
94	rs13124508	T	4	54835252	6.45	1.13e-10	SIX3
95	rs10792032	G	11	68984602	6.42	1.36e-10	HHIP, ANAPC10, ABCE1, OTUD4
96	rs2965072	T	7	45980751	6.4	1.53e-10	TBC1D5
97	rs62172376	A	2	188289174	6.4	1.59e-10	POGK, TADA1, ILDR2, MAEL
98	rs10911271	T	1	183146401	6.37	1.89e-10	STIL, CMPK1, FOXE3, FOXD2
99	rs143384	G	20	34025756	6.33	2.49e-10	SND1, LRRC4
100	rs4954059	T	2	134262625	6.29	3.24e-10	KCNN3, DCST2, DCST1, ADAM15, EFNA4, EFNA3, EFNA3, EFNA1, SLC50A1, DPM3, KRTCAP2, RP11-201K10.3, TRIM46, MUC1, THBS3, MTX1, GBA, FAM189B, SCAMP3, CLK2, HCN3, PKLR, FDPS, RUSC1, ASH1L, MSTO1, YY1AP1, DAP3, GON4L, SYT11, RIT1, KIAA0907, RXFP4, ARHGEF2, LMNA
101	rs35924188	G	18	19150766	6.26	3.76e-10
102	rs935861	C	2	61479010	6.24	4.42e-10	INTS3, SLC27A3, GATAD2B, DENND4B, CRTC2, SLC39A1, CREB3L4, JTB, RAB13, RPS27, NUP210L, TPM3, C1orf189, C1orf43, UBAP2L, HAX1
103	rs10985827	G	9	125701608	6.21	5.25e-10	FAM53A, SLBP, TMEM129, TACC3
104	rs10774183	C	12	4005023	6.19	5.84e-10	MAP3K1, SETD9, MIER3
105	rs3786839	T	19	39182565	6.19	6.09e-10	AZGP1, ZKSCAN1, ZSCAN21, ZNF3, COPS6, MCM7, AP4M1, TAF6, CNPY4, MBLAC1, LAMTOR4, C7orf43, GAL3ST4, GPC2, STAG3, GATS, PVRIG, SPDYE3, PILRB, PILRA, ZCWPW1, MEPCE, PPP1R35, C7orf61, TSC22D4, NYAP1, AGFG2, LRCH4, SAP25, FBXO24, PCOLCE
106	rs1392949	A	3	158864418	6.18	6.32e-10
107	rs35045014	A	6	107432157	6.15	7.67e-10	COL3A1, COL5A2, WDR75
108	rs470797	A	18	74701984	6.15	7.86e-10
109	rs7307156	G	12	32525243	6.14	8.00e-10	DHFR, MTRNR2L2, MSH3
110	rs864899	A	12	51221127	6.13	8.55e-10
111	rs2977064	C	8	75092910	6.13	8.74e-10
112	rs11035295	G	11	1615861	6.13	8.82e-10	ADAMTS3
113	rs113288103	T	3	142175321	6.13	8.84e-10	KIF26B
114	rs4721802	G	7	19626622	6.1	1.04e-09	EPHA4
115	rs1915146	G	10	126846214	6.1	1.04e-09	SRD5A3, TMEM165, CLOCK, PDCL2, NMU
116	rs6444749	C	3	193546238	6.1	1.06e-09	VIT, AC007382.1, STRN, HEATR5B
117	rs685425	T	11	117429728	6.09	1.11e-09	ISL1
118	rs6131711	A	20	15776418	6.09	1.16e-09	FOXP2
119	rs117068593	T	14	93118229	6.08	1.18e-09	ADAMTS19, KIAA1024L
120	rs1984775	C	11	9035929	6.08	1.23e-09	ABCG2
121	rs7940228	T	11	92587447	6.05	1.41e-09	RP11-215A19.2
122	rs7956514	G	12	12879254	6.04	1.54e-09	PDE4D, DEPDC1B, ELOVL7, ERCC8, NDUFAF2, AC008498.1, SMIM15, ZSWIM6
123	rs13388394	G	2	33764176	6.03	1.63e-09	COL11A1
124	rs1570249	A	9	35752252	6.01	1.86e-09	TSC22D2
125	rs1135999	G	16	15131962	5.99	2.09e-09	DPYSL3
126	rs7781126	T	7	83774499	5.98	2.17e-09	LARS2, LIMD1, SACM1L, SLC6A20
127	rs2009382	C	8	116633906	5.97	2.41e-09
128	rs798907	T	7	120915268	5.96	2.46e-09	CADPS
129	rs2468184	A	8	120197863	5.92	3.18e-09	SLC12A8
130	rs9388451	T	6	126090377	5.91	3.40e-09
131	rs62252239	T	3	69893971	5.91	3.41e-09	SLC45A3, NUCKS1, AC119673.1, RAB7L1, SLC41A1, PM20D1
132	rs35986780	G	2	187588880	5.91	3.46e-09	VANGL2
133	rs155563	C	2	59941866	5.9	3.57e-09	CA14, APH1A, C1orf54, C1orf51, MRPS21, PRPF3, RPRD2, TARS2, ECM1, ADAMTSL4, AL356356.1
134	rs1044358	C	7	148879951	5.89	3.81e-09	C3orf49, THOC7, ATXN7, PSMD6
135	rs2260997	T	20	25256266	5.88	4.09e-09	CTTNBP2
136	rs832586	T	5	56130322	5.86	4.57e-09	FAM178B, FAHD2B, ANKRD36, COX5B, ACTR1B, ZAP70, TMEM131
137	rs9316969	T	13	22978753	5.86	4.68e-09	SEMA6A
138	rs509047	C	2	27128529	5.85	4.90e-09
139	rs4808959	G	19	19572108	5.85	4.93e-09	SEMA3A
140	rs10986578	T	9	127893864	5.84	5.22e-09
141	rs9885526	A	5	90856362	5.81	6.42e-09
142	rs613872	G	18	53210302	5.76	8.19e-09	GRB10
143	rs7784849	G	7	117611250	5.75	8.76e-09	ERC2
144	rs11080150	G	17	29629326	5.75	8.80e-09
145	rs1204707	C	1	208022291	5.74	9.31e-09	SSBP3
146	rs3744535	G	17	48212910	5.74	9.57e-09	HEY2, NCOA7
147	rs727428	T	17	7537792	5.74	9.65e-09	RUNX2
148	rs8052502	C	16	29929728	5.71	1.15e-08	RREB1, SSR1
149	rs1974435	A	17	61994096	5.68	1.36e-08	NHSL1
150	rs1145580	T	18	36005726	5.67	1.40e-08
151	rs57263785	G	9	2197987	5.67	1.41e-08	ATP1B3, TFDP2
152	rs10512248	G	9	98259703	5.66	1.50e-08
153	rs35522344	T	14	100283856	5.66	1.52e-08	HINT1, LYRM7, CDC42SE2, RAPGEF6, CTC-432M15.3, FNIP1, ACSL6, IL3, CSF2, P4HA2, PDLIM4, SLC22A4, SLC22A5, C5orf56
154	rs62449208	G	7	31446101	5.66	1.52e-08	ACKR3
155	rs1580347	G	8	109532238	5.64	1.66e-08
156	rs2526359	G	17	57933508	5.64	1.72e-08	CENPW
157	rs13083798	G	3	52649748	5.64	1.74e-08	C1orf106, KIF21B, CACNA1S
158	rs62052820	A	16	69575238	5.59	2.29e-08	ANKS1A, TCP11
159	rs785482	C	1	46555300	5.58	2.37e-08
160	rs61742221	T	4	7857230	5.58	2.38e-08	PKDCC
161	rs73075492	C	3	55553805	5.57	2.50e-08	CNTN2, TMEM81, RBBP5, DSTYK, TMCC2, NUAK2
162	rs5997534	A	22	30220190	5.56	2.73e-08	DGKI
163	rs2369633	T	1	205181062	5.54	3.01e-08	DMRTA2, FAF1, CDKN2C
164	rs10765496	G	11	91603695	5.53	3.13e-08	RNF175, SFRP2
165	rs7076523	C	10	99089296	5.51	3.52e-08
166	rs6432054	T	2	10190712	5.51	3.53e-08	WLS
167	rs2935618	T	5	2683885	5.5	3.78e-08	VRK2, FANCL
168	rs12475467	G	2	218357382	5.5	3.82e-08	RALGPS2, ANGPTL1
169	rs6984820	T	8	144993324	5.49	4.00e-08
170	rs6907508	G	6	34592090	5.49	4.12e-08	NOSTRIN, SPC25
171	rs36041454	A	8	26419805	5.48	4.31e-08	FOXP1
172	rs73187605	T	3	183990230	5.47	4.47e-08	RDH14, NT5C1B-RDH14, NT5C1B
173	rs115073948	A	3	141591569	5.47	4.50e-08	SDCCAG8, AKT3
174	rs2795071	A	1	245577304	5.47	4.55e-08	ROR1
175	rs62441846	T	6	139336950	5.46	4.66e-08	MAP2
176	rs10780138	A	8	24698394	5.46	4.69e-08	MITF
177	rs62568582	T	9	109600191	5.46	4.76e-08	EIF2B5, ABCF3
