## Supplementary material for "Making the MOSTest of imaging genetics": Data S4

Locus	Lead SNP	A1	Chr	Position (BP)	Z-value	P-value	Mapped gene(s)
1	rs1080066	G	15	39634222	23.28	7.26e-120	NOSTRIN, SPC25
2	rs9937293	G	16	87225101	15.14	8.57e-52	COL3A1, COL5A2, WDR75
3	rs6658111	G	1	47980916	13.9	6.56e-44	PRKCZ
4	rs13107325	T	4	103188709	12.86	7.57e-38	CA14, APH1A, C1orf54, C1orf51, MRPS21, PRPF3, RPRD2, TARS2, ECM1, ADAMTSL4, AL356356.1
5	rs76341705	A	14	59628679	11.94	7.37e-33
6	rs221326	T	14	59069053	9.58	9.30e-22
7	17:44296846_G_A	A	17	44296846	9.34	9.45e-21	MAP2
8	rs6540873	C	1	215137222	9.26	1.98e-20	CAPZB, MINOS1-NBL1, MINOS1, NBL1
9	rs1344762	C	2	237708487	8.6	7.89e-18	SSBP3
10	rs10939881	A	5	60382973	8.33	8.15e-17	KCNN3, DCST2, DCST1, ADAM15, EFNA4, EFNA3, EFNA3, EFNA1, SLC50A1, DPM3, KRTCAP2, RP11-201K10.3, TRIM46, MUC1, THBS3, MTX1, GBA, FAM189B, SCAMP3, CLK2, HCN3, PKLR, FDPS, RUSC1, ASH1L, MSTO1, YY1AP1, DAP3, GON4L, SYT11, RIT1, KIAA0907, RXFP4, ARHGEF2, LMNA
11	rs13723	G	17	27941886	7.67	1.77e-14	FAM117B, ICA1L, WDR12, CARF, NBEAL1, CYP20A1, ABI2
12	rs4962692	G	10	126424823	7.59	3.25e-14
13	rs11641011	T	16	51446384	7.53	5.01e-14	CALCRL, TFPI
14	rs61920210	T	12	28297884	7.46	8.79e-14	FAM178B, FAHD2B, ANKRD36, COX5B, ACTR1B, ZAP70, TMEM131
15	rs6782467	T	3	104666925	7.35	1.93e-13	COL11A1
16	rs62348873	T	4	187378838	7.27	3.50e-13	INTS3, SLC27A3, GATAD2B, DENND4B, CRTC2, SLC39A1, CREB3L4, JTB, RAB13, RPS27, NUP210L, TPM3, C1orf189, C1orf43, UBAP2L, HAX1
17	rs11614730	G	12	79925802	7.26	3.86e-13	SH3RF3
18	rs2279829	T	3	147106319	7.16	8.31e-13	WNT2B, ST7L, CAPZA1, MOV10, RHOC, RP11-426L16.10, PPM1J
19	rs7806003	G	7	19628955	7.15	8.94e-13	SDCCAG8, AKT3
20	rs3781566	A	10	118648841	7.09	1.38e-12	BCL11A
21	rs11921985	G	3	89467357	7	2.65e-12
22	rs1371045	T	2	145787050	6.93	4.12e-12	STIL, CMPK1, FOXE3, FOXD2
23	rs798495	C	7	2797267	6.9	5.09e-12	SLC45A3, NUCKS1, AC119673.1, RAB7L1, SLC41A1, PM20D1
24	rs66864104	G	1	58539350	6.72	1.86e-11
25	rs1004941	G	5	92933534	6.55	5.57e-11	VANGL2
26	rs224329	T	20	34019579	6.48	8.94e-11	TNS1
27	rs35772238	G	10	14686781	6.48	9.33e-11	ATP6V1E2, RHOQ, PIGF, CRIPT
28	rs12997266	A	2	60649143	6.43	1.30e-10	AKR1A1, NASP, CCDC17, GPBP1L1, TMEM69, IPP, MAST2, PIK3R3
29	rs7557715	C	2	57973818	6.42	1.33e-10	C1orf210, TIE1, MPL, CDC20, ELOVL1, MED8, SZT2, HYI
30	rs543938798	G	16	89753099	6.38	1.74e-10	ANKRD44, SF3B1, COQ10B, HSPD1, HSPE1, HSPE1-MOB4, MOB4, RFTN2, AC011997.1, MARS2, BOLL, PLCL1
31	rs2332058	T	1	181046911	6.36	1.98e-10	CROCC, MFAP2, ATP13A2, SDHB
32	rs3131856	C	6	29607101	6.35	2.08e-10	RALGPS2, ANGPTL1
33	rs863216	G	5	79947431	6.34	2.24e-10	PEAR1, LRRC71, ARHGEF11, ETV3L
34	rs741094	A	7	127590914	6.34	2.29e-10	RDH14, NT5C1B-RDH14, NT5C1B
35	rs13421039	T	2	162803883	6.33	2.49e-10	DMRTA2, FAF1, CDKN2C
36	rs9545549	G	13	81329578	6.29	3.09e-10	NCKAP5
37	rs73006822	T	19	13109955	6.25	4.04e-10	MARCH4, SMARCAL1, RPL37A
38	rs35146811	C	7	99720994	6.24	4.33e-10
39	rs9870741	G	3	17407930	6.2	5.62e-10	DAB1
40	rs13075101	G	3	190613450	6.18	6.40e-10	TBX15, WARS2
41	rs1536304	C	6	43817837	6.17	6.82e-10	CRB1, DENND1B
42	rs72786903	T	10	50376394	6.17	6.83e-10	C2orf73
43	rs80323638	A	2	43469615	6.15	7.84e-10	MACF1, KIAA0754, BMP8A, PABPC4
44	rs114866784	C	2	190125787	6.08	1.20e-09	CPT2, C1orf123, MAGOH, LRP8
45	rs2819861	A	6	45424940	6.03	1.67e-09	C1orf106, KIF21B, CACNA1S
46	rs2766979	G	9	113632212	6.03	1.67e-09	PKDCC
47	rs1046025	T	3	63996262	6.02	1.69e-09	WLS
48	rs73058498	G	3	45765132	5.96	2.49e-09	ROR1
49	rs62132522	C	2	37079583	5.94	2.91e-09	LACTBL1, C1orf234, KDM1A, LUZP1, HTR1D
50	rs1361108	T	6	126767600	5.93	3.08e-09	CNTN2, TMEM81, RBBP5, DSTYK, TMCC2, NUAK2
51	rs9471173	C	6	39790303	5.87	4.25e-09	AL162431.1, STX6, MR1, IER5
52	rs113278154	T	10	104960464	5.81	6.22e-09	VRK2, FANCL
53	rs137904686	T	9	133922995	5.81	6.43e-09	SIX3
54	rs16909859	A	9	98204792	5.76	8.37e-09	CDC42EP3
55	rs13242758	A	7	18905908	5.75	8.83e-09	KCNK2
56	rs803734	A	9	125820080	5.69	1.29e-08	THADA, ZFP36L2, PLEKHH2
57	rs746698	T	14	100352375	5.67	1.43e-08	TANK, PSMD14, TBR1
58	rs2994651	T	10	31122935	5.67	1.44e-08
59	rs1693560	G	8	101680292	5.6	2.14e-08	VIT, AC007382.1, STRN, HEATR5B
60	rs12449843	A	17	2058207	5.57	2.53e-08
61	rs701317	A	7	83575334	5.57	2.57e-08
62	rs1254298	T	14	60883842	5.55	2.84e-08	LYPD6B
63	rs6999466	G	8	10265712	5.53	3.12e-08	KCNK3, SLC35F6, CENPA, DPYSL5, MAPRE3, TMEM214, AGBL5, OST4, EMILIN1, KHK, CGREF1, ABHD1, PREB, C2orf53, TCF23
64	rs59431963	A	6	7189858	5.51	3.54e-08	POGK, TADA1, ILDR2, MAEL
65	rs11238297	C	7	50788945	5.51	3.59e-08	KIF26B
66	rs9649226	C	7	101083735	5.49	4.00e-08
67	rs6666703	T	1	153943800	5.48	4.15e-08	PRDM16
68	rs62007693	A	15	39077796	5.48	4.23e-08	DPP4
69	rs10506525	T	12	65783378	5.46	4.64e-08	POU3F3
70	rs17205972	T	5	82859065	5.45	4.97e-08	TAGLN2, IGSF9
